# Invariant Genes in Human Genomes

**DOI:** 10.1101/739706

**Authors:** Ankit Kumar Pathak, Ashwin Kumar Jainarayanan, Samir Kumar Brahmachari

## Abstract

With large-scale human genome and exome sequencing, a lot of focus has gone in studying variations present in genomes and their associations to various diseases. Since major emphasis has been put on their variations, less focus has been given to invariant genes in the population. Here we present 60,706 genomes from the ExAC database to identify population specific invariant genes. Out of 1,336 total genes drawn from various population specific invariant genes, 423 were identified to be mostly (allele frequency less than 0.001) invariant across different populations. 46 of these invariant genes showed absolute invariance in all populations. Most of these common invariant genes have homologs in primates, rodents and placental mammals while 8 of them were unique to human genome and 3 genes still had unknown functions. Surprisingly, a majority were found to be X-linked and around 50% of these genes were not expressed in any tissues. The functional analysis showed that the invariant genes are not only involved in fundamental functions like transcription and translation but also in various developmental processes. The variations in many of these invariant genes were found to be associated with cancer, developmental diseases and dominant genetic disorders.
