## Supplementary File 1 for "Invariant Genes in Human Genomes"

### Sheet: 1336 genes invariant across sub
AFR	AMR	FIN	NFE	SAS	EAS
ACTA2	ACTB	ABRACL	ABHD17C	ABHD17B	ANXA8
ACTC1	ACTG1	ACBD6	ACTA1	ACTB	AP1S2
ACTG2	ACTG2	ACTB	ACTB	ACTG1	APLN
ANAPC15	AES	ACTC1	ACTC1	ANXA8	ARL17B
ANXA8	ALKAL1	AES	ACTG2	ARF4	ASCL2
ARF4	ANAPC13	AGPAT1	ACTR1A	ARF6	ASCL5
ARF6	ANKRD63	AKAIN1	ACTR2	ARGLU1	ATOX1
ARL3	ANP32A	ALKAL1	ACTR3	ARL4D	B2M
ASCL2	AP1S2	ALKAL2	AGPAT1	ARPC2	BANF1
ASCL5	AP2M1	AMN1	ALKAL1	ASB7	BBIP1
ATP5G3	ARF3	ANHX	ANXA8	ASCL5	BHLHA9
ATP6V0E1	ARF6	ANKRD33B	AP1S2	ATP6V0C	BRK1
BHLHA9	ARL4A	ANKRD34C	ARF5	BRK1	C11orf91
C11orf91	ARL4C	ANKRD63	ARF6	BTF3L4	C12orf75
C14orf1	ARPC4	ANKRD65	ARL4A	C11orf58	C14orf132
C14orf132	ARPP19	ANKRD66	ARL5B	C18orf12	C15orf61
C18orf12	ASCL5	ANXA8	ARNTL	C2orf66	C18orf12
C19orf24	ATP5G1	AP1S2	ASB7	CALM1	C20orf202
C2orf27B	ATP6V0C	APH1A	ASCL5	CALM3	C2orf27A
C2orf91	ATP6V0E1	APLN	ASF1A	CBX1	C2orf91
CABP1	BANF1	ARF6	ASIP	CCDC177	C8orf88
CALM1	BEX5	ARL14EPL	ATF3	CDC42	C9orf92
CASTOR2	BHLHA9	ARL3	ATOX1	CDK19	CAMK2N2
CBFB	BLCAP	ARL4D	ATP5E	CFAP20	CASTOR2
CBLN4	BTF3L4	ARMC1	ATP5G1	CFL1	CCDC177
CBX1	C11orf70	ARPC4	ATP6V0C	CGA	CEBPZOS
CCDC177	C11orf91	ASCL2	ATP6V0D1	CKS1B	CFL1
CDC42SE2	C12orf75	ASCL5	ATP6V0E1	CKS2	COX7B
CDK9	C14orf1	ASF1A	ATP6V1G2	CNEP1R1	CSNK1A1
CFAP20	C14orf132	ATOX1	B2M	COX7C	CSNK2B
CFL2	C16orf87	ATP5D	BANF1	COX8A	CT45A1
CHMP2A	C16orf97	ATP5G1	BEX5	CSNK1A1	CT47A1
CKS2	C17orf105	ATP5L2	BHLHA9	CSNK2A2	CT47A10
CNIH2	C18orf12	ATP6V0C	BMI1	CSNK2B	CT47A11
COPS6	C19orf24	ATP6V1G2	BRK1	CT45A1	CT47A12
COX7C	C19orf67	ATXN1L	BUB3	CT47A1	CT47A2
CT45A1	C19orf68	B3GALT4	C11orf58	CT47A10	CT47A3
CT47A1	C19orf84	BANF1	C14orf1	CT47A11	CT47A4
CT47A10	C2CD4D	BBIP1	C16orf87	CT47A12	CT47A5
CT47A11	C2orf27A	BCL7C	C18orf12	CT47A2	CT47A6
CT47A12	C2orf27B	BEX1	C2orf27A	CT47A3	CT47A8
CT47A2	C3orf80	BEX2	C2orf27B	CT47A4	CT47A9
CT47A3	C4orf32	BEX4	C7orf77	CT47A5	CTAGE8
CT47A4	C6orf229	BEX5	CAB39	CT47A6	CTNNBIP1
CT47A5	C7orf69	BHLHA15	CACNG3	CT47A8	DAZ2
CT47A6	C7orf73	BHLHA9	CALM1	CT47A9	DAZ3
CT47A8	CACNG3	BLCAP	CAMK2N2	CTAGE8	DAZ4
CT47A9	CALM1	BLOC1S6	CASTOR2	CTXN1	DEFB133
CTAGE8	CCDC177	BNIP3	CBX1	CUL1	DEFB4B
CXorf56	CCER2	BORCS7	CBX5	DAZ2	DMRTC1
CYSTM1	CCL19	BORCS8	CCDC126	DAZ3	DMRTC1B
DEFB123	CCL2	BRI3	CCDC177	DAZ4	DYNLL1
DEFB134	CCL20	BRK1	CCDC58	DHFR	EIF1AX
DNAJC25-GNG10	CCNC	BTBD18	CCK	DNAJC25-GNG10	ELOC
DYNLL1	CDC42	BUD31	CCL1	DPY30	ELOF1
DYNLL2	CDKN2D	C10orf105	CDK19	DYNLL1	ERH
EIF1	CENPA	C11orf58	CDKN2C	DYNLL2	ERICH2
EIF1AX	CFL1	C11orf86	CENPA	EIF1	F8A1
EIF1B	CFL2	C11orf91	CFAP20	EIF1AX	F8A2
EIF4E3	CGA	C11orf96	CFL1	EIF4A1	F8A3
ELOC	CGB8	C11orf97	CHMP4B	EIF4A2	FAM106CP
ELOF1	CGGBP1	C12orf75	CHMP5	ELAVL1	FAM229A
ELOVL6	CLLU1OS	C12orf76	CHP1	ENY2	FAM25C
ERH	CMTM7	C12orf80	CISD1	ERH	FAM25G
ETF1	CNIH1	C14orf1	CKLF	F8A1	FAM32A
F8A1	CNIH2	C14orf132	CKS1B	F8A2	FLJ22763
F8A2	CNOT7	C15orf65	CKS2	F8A3	FNDC10
F8A3	COLCA2	C16orf87	CLEC2L	FAM49A	FOXD4L6
FAM49A	COPS2	C16orf97	CNEP1R1	FCER1G	FRG2C
FGF16	COX5A	C17orf105	CNIH2	FGF18	GAGE12B
FKBP1B	COX7C	C17orf107	CNOT8	FOXD4L6	GAGE12F
FLJ22763	CPSF4L	C18orf12	COMMD6	FRG2C	GAGE12G
FRG2C	CRABP2	C18orf32	COPS2	GABARAP	GAGE12I
FXYD7	CSNK1A1	C19orf68	COX17	GAGE12B	GAGE4
GABARAPL1	CSNK2B	C19orf70	COX7C	GAGE12F	GAGE5
GAGE12B	CT45A1	C19orf84	CREBL2	GAGE12G	GAGE7
GAGE12F	CT47A1	C1orf122	CRIPT	GAGE12I	GNG2
GAGE12G	CT47A10	C1orf137	CSNK1A1	GAGE4	GNG3
GNG3	CT47A11	C1orf146	CSNK2B	GAGE5	GP1BB
GNG4	CT47A12	C20orf202	CSRP2	GAGE7	GRAPL
GNPDA1	CT47A2	C22orf34	CSTF1	GCHFR	GTF2A2
GNPDA2	CT47A3	C2CD4D	CT45A1	GNB2	GTSCR1
GNPNAT1	CT47A4	C2orf27A	CT47A1	GNG11	H2AFZ
GRAPL	CT47A5	C2orf27B	CT47A10	GNG4	HMX1
GRB2	CT47A6	C4orf32	CT47A11	GNG5	HRK
GTF2A2	CT47A8	C4orf47	CT47A12	GRAPL	HSFX3
GTSCR1	CT47A9	C4orf48	CT47A2	GRB2	HSFX4
H2AFB1	CTAGE8	C5orf38	CT47A3	GTSCR1	IFITM10
H2AFB2	CUL5	C5orf63	CT47A4	H2AFZ	IGSF23
H2AFB3	DAD1	C6orf229	CT47A5	H3F3B	KIAA1024L
H2AFZ	DAZ2	C6orf99	CT47A8	HIGD2A	KRTAP20-3
HINT1	DAZ3	C7orf69	CT47A9	HINT1	LGALS7
HIST1H2AC	DAZ4	C7orf73	CTAGE8	HIST1H2AE	LMO7DN
HIST1H2AE	DCUN1D1	C7orf77	CTDSPL2	HIST1H2BN	LOC100129940
HIST1H2BC	DNAJC8	C8orf87	CXCL17	HIST1H3B	LOC100287036
HIST1H3I	DOLPP1	C8orf88	CYCS	HIST1H3G	LOC101928120
HIST1H3J	DYNLL1	C8orf89	DCAF7	HIST1H3I	LOC110117498
HMGN2	DYNLL2	C9orf153	DIRAS2	HIST1H4E	LOC149373
HPRT1	EIF1	C9orf92	DKK4	HIST2H2BE	LOC284898
HRK	EIF1AX	CALHM3	DLX1	HLF	LOC388282
HSPA8	EIF1AY	CALM1	DNAJC27	HMGN2	LOC644145
HSPE1	EIF1B	CALML3	DPF2	HOMER1	LOC728485
HSPE1-MOB4	EIF3L	CAMK2N1	DPH3	HPCAL1	LOC730098
INIP	EIF4A2	CAMK2N2	DPH3P1	HSPE1-MOB4	LOC730183
LAMTOR2	EIF4EBP3	CBX1	DPY30	LMO4	LSM6
LMO3	ELOC	CBX3	DSTN	LOC101928120	MAGED4
LOC101928120	EMC6	CCDC166	DYNLL1	LOC728485	MAGED4B
LOC110117498	ENY2	CCDC177	DYNLRB1	LOC730098	MAPK1
LOC388282	EPOP	CCDC179	EDF1	LSM2	MBD3L4
LOC730098	ERFE	CCDC188	EEF1E1	LSM5	MBD3L5
LOC730183	F8A1	CCDC58	EFNA2	LSM6	MCIDAS
LRRC10B	F8A2	CCDC71L	EID1	LSM8	MCRIP1
LSM2	F8A3	CCDC85B	EIF1	MAGED4	MCTS1
MBD3L4	FAM106A	CCDC85C	EIF1AX	MAGED4B	MED14OS
MED10	FAM106CP	CCER2	EIF1AY	MAGOH	MEI4
MED14OS	FAM19A1	CCK	EIF1B	MBD3L4	MINDY4B
MMP23B	FAM229A	CCL18	EIF4A1	MFSD14A	MPC1L
MOB4	FAM49A	CCL20	ELAVL1	MOB4	MTRNR2L1
MRAS	FAM49B	CCL3L1	ELOVL1	MTPN	MTRNR2L10
MRPL33	FBXL17	CCL3L3	ENHO	MTRNR2L8	MTRNR2L4
MTPN	FCER1G	CCL5	ENY2	MYL12B	MTRNR2L6
MTRNR2L2	FEM1C	CCNC	ERH	NAA20	MTRNR2L7
MTRNR2L4	FKBP1A	CCNJ	ETF1	NIP7	MTRNR2L8
MYL12B	FKBP1B	CD79B	FADD	NKIRAS2	NAA10
NEDD8	FLJ45513	CD81	FAM19A1	NPIPB13	NDUFA1
NPIPB13	FNDC10	CDC42SE2	FAM204A	NRGN	NPIPA7
NRAS	FOXD4L6	CDCA5	FAM49A	NUCKS1	NPIPA8
NUTF2	FRG2C	CDHR4	FAM49B	NUDCD2	NPIPB13
NXT1	FTCDNL1	CDK2AP1	FAM89B	NUTF2	NRGN
OST4	GABARAP	CDKN1C	FGF16	OR4F21	NUPR2
PABPC1L2A	GAGE12B	CEBPZOS	FKBP1B	PA2G4	OR4F21
PABPC1L2B	GAGE12F	CENPA	FRG2C	PABPC1L2A	OST4
PAFAH1B3	GAGE12G	CFAP99	GABARAP	PABPC1L2B	PABPC1L2B
PAIP2	GAGE12I	CFL1	GABARAPL1	PAIP2	PDZD11
PATE2	GAGE4	CGA	GABRA3	PDZD11	PFDN1
PDE6H	GAGE5	CGB8	GAGE12B	PFN1	PGA4
PEA15	GAGE7	CGGBP1	GAGE12F	PFN2	PHF5A
PGA4	GLRX	CHCHD10	GAGE12G	PGA4	PNRC2
PHF5A	GMDS	CHCHD7	GAGE12I	PHF5A	PPIAL4D
PHF6	GNG14	CHMP4B	GAGE4	PITPNB	PPIAL4E
PITPNB	GNG2	CISD3	GAGE5	PNRC2	PPIAL4F
PKIG	GNG3	CKS1B	GAGE7	POLR2G	PPP1CB
PLA2G10	GOLGA8N	CLDN2	GLRX	POMP	PPP3R1
PLN	GRAPL	CLDN34	GNA11	PPIAL4D	PRAC1
PMAIP1	GRB2	CLEC2L	GNG3	PPIAL4E	PRAC2
PNRC2	GSKIP	CLLU1OS	GNG5	PPIAL4F	PRAMEF15
POLR2G	GTSCR1	CMC4	GNPNAT1	PPP1CC	PRAMEF27
POLR2K	H2AFX	CNIH1	GRB2	PPP2CA	PRR23D1
PPIAL4D	H2AFZ	CNIH2	GTF2A2	PPP2CB	PRR23D2
PPIAL4E	H3F3B	CNOT7	GTSCR1	PPP3R1	PYURF
PPIAL4F	HES2	CNOT8	H1F0	PPP4C	RAB33A
PPP1CB	HIST1H2AC	CNOT9	H2AFX	PRAMEF15	RAN
PPP1R3E	HIST1H2AE	CNPY1	H2AFZ	PRAMEF27	RBMY1F
PPP3R1	HIST1H2BN	COA5	HDAC3	PRPS1	RBMY1J
PRAMEF15	HIST1H3B	COMMD6	HDGFL3	PRPS2	RHOA
PRAMEF27	HIST1H3C	COX16	HIGD1A	PRPSAP2	RIIAD1
PRORY	HIST1H3H	COX6B1	HIST1H2AE	PSMD14	RNF138
PRPF38A	HIST1H3J	COX7A1	HIST1H2AL	PTP4A1	RPL15
PSENEN	HIST1H4I	COX7B	HIST1H2BF	PTPN20	RPL36
PSMA5	HIST2H2AB	COX7C	HIST1H3B	RAB14	RPL39
PSMC1	HIST2H2AC	CPLX1	HIST1H3C	RAB2A	RPL39L
PTP4A2	HLF	CPSF4L	HIST1H3D	RAB39B	RPL41
RAB11A	HMGA1	CRABP2	HIST1H3E	RAB7A	SAT1
RAB24	HNRNPA3	CREBL2	HIST1H3F	RAB9B	SCT
RAB7A	HNRNPD	CRIPT	HIST1H3I	RAN	SERF1A
RAB8B	HNRNPH1	CST11	HIST1H3J	RAP1B	SERF1B
RAC2	HPCA	CST6	HIST1H4D	RAP2A	SF3B6
RAP1B	HPRT1	CT45A1	HIST1H4J	RBBP4	SHISA8
RAP2A	HRH2	CT47A1	HIST4H4	RBM8A	SMIM1
RBBP4	HRK	CT47A10	HMGN2	RBMY1F	SMIM10
RBM8A	HSBP1	CT47A11	HNRNPH1	RBMY1J	SMIM17
RBMY1A1	HSFX3	CT47A12	HPCA	RBX1	SMIM18
RBMY1B	HSFX4	CT47A2	HPRT1	RGPD6	SMIM22
RBMY1D	HTD2	CT47A3	IAPP	RNF122	SMIM23
RBMY1E	IGSF23	CT47A4	IL2	RNF2	SMIM26
RBMY1F	INAFM1	CT47A5	IL4	ROMO1	SMIM4
RBMY1J	KCNJ6	CT47A8	ILF2	RPL23	SNRPF
RHOA	KCTD2	CT47A9	JCHAIN	RPL36AL	SNRPG
RPA3	KIAA1024L	CT83	JMJD6	RPL38	SPAAR
RPL30	KRTAP20-3	CTAGE8	KRBOX4	RPL39	SPACA5
RPL34	KRTAP20-4	CTDSP2	KRTAP20-2	RPL41	SPACA5B
RPL37A	KRTAP22-2	CTXN1	KRTAP6-2	RPS13	SPINK7
RPL38	LAMTOR2	CTXN2	LACRT	RPS15A	SRSF10
RPL39	LIAS	CXorf56	LAMTOR2	RPS23	SSU72
RPS11	LINC00282	CYB5A	LIN52	RPS26	SULT1A3
RPS15A	LMO2	CYB5B	LMO3	RPS27L	SULT1A4
RPS18	LMO3	CYCS	LOC101928120	RPS9	SUMO2
RPS26	LOC100130880	CYS1	LOC110117498	SAR1A	TCP11X2
RPS5	LOC100144595	DAZ2	LOC284898	SERF1A	TEN1
RPS9	LOC100287036	DAZ3	LOC388282	SERF1B	TEX22
SERP1	LOC100505549	DAZ4	LOC730098	SERP1	TEX46
SERP2	LOC100506388	DCTN5	LRRC57	SERP2	TGFBR3L
SF3B6	LOC101928120	DEFB105A	LSM2	SF3B6	TIMM8A
SHISA8	LOC105375787	DEFB105B	LSM5	SMPX	TMEM178B
SMIM10	LOC110117498	DEFB113	LSM6	SNRNP27	TMEM191B
SMIM13	LOC149373	DEFB121	LSM8	SNRPB2	TMEM210
SMIM14	LOC150051	DEFB134	LYN	SNRPD1	TMEM238
SNRPC	LOC283710	DEFB4B	MAFG	SNRPF	TMEM265
SNRPD1	LOC388282	DLEU7	MAGOH	SNX3	TMEM269
SNRPD3	LOC389199	DNAJC25-GNG10	MANBAL	SPACA5	TMSB10
SNRPF	LOC389332	DOC2B	MAP2K4	SPACA5B	TMSB4X
SOD1	LOC728485	DOK5	MAPK8	SPCS3	TOMM6
SPACA5	LOC730098	DPH3	MARCH5	SPIN1	TRIM49D1
SPACA5B	LOC730183	DPPA5	MBD3L4	SPOP	TRIM49D2
SPDYE11	LRRC10B	DTYMK	MIS12	SRSF1	TRIQK
SPDYE17	LSM1	EBF4	MLLT11	SRSF10	TRIR
SPIN2B	LSM2	EIF1AY	MMD	SRSF3	TRNP1
SPOP	LSM6	EIF1B	MMGT1	SUMO1	TRPC5OS
SRSF3	LSM8	EIF3I	MOB1A	SUMO2	TSPY1
SRSF7	LYPD8	EIF4E3	MOB3B	SVBP	TSPY10
SRY	MAFF	EIF4EBP1	MPC1	TBL1XR1	TSPY3
SS18L2	MAGED4	EIF4EBP3	MPPED2	TBPL1	TSPY4
SUMO1	MAGED4B	EIF5A	MRPL17	TCP11X2	TSPY8
TAGLN3	MAGOH	ELAVL1	MRPL42	TIMM10	UBE2A
TCP11X2	MAGOHB	ELOC	MT1X	TIMM9	UBE2D2
TIMM10	MARVELD1	ELOF1	MTCP1	TMSB10	UBE2G1
TIMM9	MBD3L4	EMC3	MTPN	TMSB15A	UBE2K
TMEM167A	MBD3L5	EMC6	MTRNR2L1	TNNC1	UBE2L3
TMEM238	MEI4	ENY2	MTRNR2L10	TOMM20	UBE2N
TMSB10	MINDY4B	EPOP	MTRNR2L7	TSPAN5	UBE2QL1
TMSB4X	MLLT11	ERVH48-1	MYL12B	TUBA1B	USP17L13
TNFSF4	MMP23B	ERVMER34-1	MYL3	TUBB	USP17L19
TNNC2	MPC1	ERVV-1	MYL9	TXNL4A	USP17L24
TRIAP1	MPC1L	ERVV-2	NAA20	UBA52	USP17L25
TSN	MRAS	F8A1	NAP1L1	UBB	USP17L26
TSPAN13	MRGBP	F8A2	NCALD	UBE2A	USP17L27
TSPY1	MRPL33	F8A3	NCS1	UBE2B	USP17L28
TSPY10	MTPN	FAM106A	NDFIP1	UBE2D2	USP17L29
TSPY2	MTRNR2L1	FAM106B	NDUFA3	UBE2E2	USP17L3
TSPY3	MTRNR2L10	FAM173A	NEDD8	UBE2G1	USP17L30
TSPY4	MTRNR2L2	FAM200A	NENF	UBE2H	USP17L5
TSPY8	MTRNR2L4	FAM200B	NFYB	UBE2I	VMA21
TUBA1A	MTRNR2L6	FAM229A	NPIPB13	UBE2K	YPEL5
TUBB3	MTRNR2L7	FAM240A	NPPC	UBE2L3	ZASP
UBA52	MTRNR2L8	FAM25C	NR2C2AP	UBE2N	ZNF705D
UBE2B	MUC22	FAM25G	NRARP	UBE2Z
UBE2D2	NCBP2	FAM32A	NRAS	UBL5
UBE2E2	NEDD8	FAM3C	NRGN	USP17L19
UBE2G1	NPIPA2	FAM71E2	NUTF2	USP17L24
UBE2G2	NPIPA3	FASLG	NXPH1	USP17L25
UBE2H	NPIPA7	FLJ22763	OSTC	USP17L26
UBE2I	NPIPA8	FOXD4L6	OSTN	USP17L27
UBE2K	NPIPB13	FOXE3	PABPC1L2A	USP17L28
UBE2R2	NR2F2	FOXG1	PABPC1L2B	USP17L29
UBL5	NRAS	FRAT2	PAIP2B	USP17L30
USP17L13	NRGN	FRG2C	PCBP2	USP17L5
USP17L19	NUTF2	FSBP	PCLAF	VSNL1
USP17L24	OR4F21	FTCDNL1	PCP4	WDR82
USP17L25	OR4Q2	FUNDC1	PCYT1B	WFDC10A
USP17L26	OST4	FXYD2	PGA4	YPEL1
USP17L27	OSTC	GABARAPL1	PHF5A	YPEL5
USP17L28	PABPC1L2B	GADD45A	PITHD1	YWHAE
USP17L29	PAIP2	GADD45G	PKIA	ZASP
USP17L30	PARP11	GAGE12B	PKIG	ZMAT2
USP17L5	PCBD2	GAGE12F	PLEKHF2	ZNF705D
VSNL1	PCBP2	GAGE12G	PLN
YPEL1	PCLAF	GAGE12I	POLR2G
YPEL2	PCP4	GAGE4	POLR2K
YWHAG	PECAM1	GAGE5	POLR2L
YWHAH	PFDN1	GAGE7	PPBP
ZASP	PFN1	GAST	PPIA
ZMAT2	PFN2	GCGR	PPIAL4D
ZMYND11	PGA4	GCHFR	PPIAL4E
	PHF5A	GDAP1	PPIAL4F
	PHGR1	GDI1	PPP1CA
	PHYHIP	GFY	PPP1CB
	PKIA	GGACT	PPP1R11
	PKIG	GIMD1	PPP2R2A
	PLEKHF2	GINS2	PPP3R1
	PNRC2	GMFB	PPP4C
	POLR2I	GNG11	PRDX6
	POLR2K	GNG14	PRPS1
	PPIAL4D	GNG3	PSENEN
	PPIAL4E	GOLGA6L1	PSMA2
	PPIAL4F	GOLGA6L22	PSMA7
	PPP1R3E	GOLGA8N	PSMC2
	PPP2CA	GP1BB	PTGES3
	PPP4C	GPX7	PTH
	PRAC2	GRAP	PTP4A1
	PRAMEF15	GRAPL	PTP4A2
	PRAMEF27	GSC2	RAB10
	PRORY	GSX2	RAB14
	PRPS1	GTSCR1	RAB2B
	PRR23D1	GTSF1	RAB35
	PRR23D2	GVQW2	RAB39A
	PSMA2	H2AFB1	RAB39B
	PSMD14	H2AFB2	RAB7A
	PTBP2	H2AFB3	RAMP2
	PYURF	H2AFX	RAN
	RAB11A	H2AFZ	RAP1B
	RAB14	HACD2	RAP2A
	RAB2A	HAGHL	RAP2B
	RAB3A	HBA1	RBBP4
	RAB5A	HDGFL3	RBMY1A1
	RAB6B	HES2	RBMY1B
	RAC1	HGC6.3	RBMY1D
	RAC2	HHEX	RBMY1E
	RALA	HINT2	RBX1
	RAN	HIST1H2AC	RCHY1
	RAP1A	HIST1H2AE	RER1
	RAP1B	HIST1H2AJ	RGPD6
	RBBP4	HIST1H2BD	RGS10
	RBM22	HIST3H2BB	RHEB
	RBM8A	HMGA1	RHOQ
	RBMY1F	HMGN4	RNF11
	RBMY1J	HMX1	RNF24
	RBX1	HNRNPA3	RPA3
	RD3L	HNRNPD	RPL11
	REG1A	HNRNPH2	RPL21
	RGPD6	HPCAL1	RPL30
	RHEB	HPRT1	RPL34
	RHOA	HRK	RPL35A
	RHOH	HSBP1L1	RPL36A
	RNF223	HSFX3	RPL36A-HNRNPH2
	RNF24	HSFX4	RPL36AL
	RORB	HSPB1	RPL37A
	RPA3	HSPB6	RPL38
	RPL17	IAPP	RPL39
	RPL27	IER3IP1	RPL41
	RPL30	IFNG	RPL9
	RPL36	IFT20	RPS11
	RPL36AL	IFT22	RPS13
	RPL37	IL2	RPS14
	RPL38	IL21	RPS15A
	RPL39	INAFM1	RPS16
	RPLP1	INS	RPS25
	RPRD1B	IRGM	RPS26
	RPS15A	IZUMO3	RPS29
	RPS23	KCNK9	RPS4X
	RPS25	KCTD15	RPS4Y1
	RPS26	KIAA0040	RPS7
	RPS27	KLLN	RPS8
	RPS8	KLRF2	RPS9
	RRAS2	KRBOX4	RRAS2
	RSL24D1	KRTAP19-2	RTL8C
	S100A4	KRTAP2-1	S100B
	S100B	KRTAP2-2	S100G
	SARNP	KRTAP2-3	SEC61G
	SEC61G	KRTAP20-2	SEPT5
	SERF1A	KRTAP23-1	SERF1A
	SERF1B	KRTAP3-1	SERF1B
	SERP2	KRTAP7-1	SERP1
	SERTM1	KRTDAP	SERP2
	SFT2D3	LACRT	SERTM1
	SHISA8	LAMTOR2	SF3B6
	SIKE1	LBH	SKP1
	SKP1	LCE3A	SLC25A4
	SLC25A14	LCE6A	SMCO4
	SMCO4	LDOC1	SMPX
	SMIM10	LELP1	SMS
	SMIM13	LEPROTL1	SMU1
	SMIM17	LEUTX	SNAPIN
	SMIM18	LGALS7	SNRPA
	SMIM2	LHFPL4	SNRPD1
	SMIM25	LINC00282	SNRPD2
	SMIM26	LINC00452	SNRPE
	SMIM4	LIX1L	SNRPF
	SMKR1	LOC100130451	SNRPN
	SMU1	LOC100130705	SPACA5
	SNCB	LOC100130880	SPACA5B
	SNRPA	LOC100132813	SPANXN5
	SNRPB	LOC100144595	SPIN1
	SNRPD1	LOC100287036	SPRYD7
	SNRPD2	LOC100287896	SPTSSA
	SNRPD3	LOC100289561	SPX
	SNRPE	LOC100505549	SRSF1
	SNRPF	LOC100505841	SRSF3
	SNRPG	LOC100506388	SS18L2
	SNURF	LOC101927572	SSU72
	SNX10	LOC101928120	STATH
	SOD1	LOC105375787	STK38L
	SPAAR	LOC110117498	STMN2
	SPACA5	LOC149373	STXBP6
	SPACA5B	LOC150051	SUB1
	SPDYE11	LOC283710	SUMO1
	SPDYE17	LOC284898	SUMO2
	SPHAR	LOC339862	SUV39H2
	SRSF1	LOC388282	TAGLN3
	SRSF3	LOC389199	TCEAL8
	SS18L2	LOC389332	TCEAL9
	STAP1	LOC403312	TCP11X2
	STMN2	LOC644145	TECR
	STMND1	LOC645188	TEX22
	STX1B	LOC728392	TGIF2-C20orf24
	SUB1	LOC728485	THY1
	SUMO1	LOC730098	TIAL1
	SUMO2	LOC730183	TIMM10
	SVBP	LRRC10B	TMA7
	TARDBP	LRRC3B	TMEM107
	TCF24	LRRC70	TMEM167A
	TCP11X2	LSM10	TMEM248
	TEX48	LSM2	TMEM55A
	TEX50	LSM3	TMSB10
	TEX51	LSM5	TMSB15A
	TFCP2	LSM6	TMSB15B
	TGFBR3L	LSM7	TMSB4X
	THEG5	LSM8	TMSB4Y
	THEGL	LTC4S	TNNC2
	TMEM107	LUZP6	TOMM20
	TMEM158	LYPD8	TPM3
	TMEM160	LYRM7	TSN
	TMEM167B	MAFK	TSPAN5
	TMEM191B	MAGEB5	TSTD3
	TMEM212	MAGED2	TUBB
	TMEM229B	MAGED4	TUBB3
	TMEM238	MAGED4B	UBA52
	TMEM265	MAGOH	UBB
	TMSB10	MANBAL	UBE2A
	TMSB15B	MAP1LC3A	UBE2D2
	TMSB4Y	MAP1LC3B2	UBE2E2
	TOMM20	MAPRE2	UBE2E3
	TOMM22	MAPRE3	UBE2G2
	TOMM6	MARVELD1	UBE2H
	TPBGL	MBD3L2	UBE2I
	TRA2B	MBD3L4	UBE2K
	TRIM49D1	MCIDAS	UBE2L3
	TRIM49D2	MCRIP1	UBE2QL1
	TRIQK	MDH1	UBE2R2
	TRNP1	MED14OS	UBE2Z
	TSPAN13	MED19	UBL3
	TSPY1	MED28	UBL5
	TSPY8	MED6	UBLCP1
	TSTD1	MIS12	UQCC2
	TSTD3	MKRN2OS	USP17L19
	TUBA1A	MLLT11	USP17L24
	TUBB3	MMGT1	USP17L25
	TXN	MOB1A	USP17L26
	TXNL4A	MOB3B	USP17L27
	TYMS	MPC1	USP17L28
	UBB	MPC1L	USP17L29
	UBE2A	MRAS	USP17L30
	UBE2B	MRFAP1	USP17L5
	UBE2D2	MRPL33	VAMP3
	UBE2E2	MRPS18C	VIP
	UBE2H	MS4A18	VPS26B
	UBE2I	MS4A4E	VSNL1
	UBE2L3	MSMB	WDR82
	UBE2N	MSX1	YEATS4
	UBE2Q2L	MT1F	YPEL1
	UBE2QL1	MT1X	YPEL4
	UBE2R2	MT2A	YWHAE
	UBE2V2	MTCP1	YWHAG
	UBLCP1	MTPN	YWHAQ
	USP17L19	MTRNR2L1	YWHAZ
	USP17L24	MTRNR2L10	ZASP
	USP17L25	MTRNR2L2	ZDHHC9
	USP17L26	MTRNR2L3	ZMAT2
	USP17L27	MTRNR2L4
	USP17L28	MTRNR2L5
	USP17L29	MTRNR2L6
	USP17L30	MTRNR2L7
	USP17L5	MTRNR2L8
	USP27X	MTRNR2L9
	VAMP3	MUC22
	VSNL1	MYCBP
	VSTM2B	NBPF6
	WDR82	NDP
	YPEL1	NDUFA4
	YPEL2	NDUFAF8
	YPEL4	NDUFB10
	YPEL5	NDUFS5
	YWHAG	NEDD8
	YWHAH	NEURL1B
	YWHAZ	NEUROG1
	ZASP	NHLH2
	ZNF865	NKX1-2
		NME2
		NNAT
		NPIPA7
		NPIPA8
		NPIPB13
		NPIPB9
		NRAS
		NRG4
		NRGN
		NRN1
		NSA2
		NUDT10
		NUPR2
		NXNL2
		OGN
		OLIG1
		OLIG2
		OPCML
		OR1C1
		OR4Q2
		ORAOV1
		OSR1
		OST4
		OSTM1
		OSTN
		PA2G4
		PABPC1L2A
		PABPC1L2B
		PAGE2B
		PAIP2
		PAK1
		PATE3
		PATE4
		PATL2
		PCLAF
		PCSK1N
		PDCD10
		PDCD5
		PDE6G
		PECAM1
		PET100
		PET117
		PFDN4
		PFN2
		PGA4
		PHF5A
		PHGR1
		PLEKHF2
		PLGLB1
		PLGLB2
		PLN
		PMAIP1
		PNRC2
		POLE4
		POLR2K
		POLR2L
		POU3F1
		PPDPF
		PPIA
		PPIAL4D
		PPIAL4E
		PPIAL4F
		PPP1CB
		PPP1R2P9
		PPP1R3E
		PPP1R3G
		PPP2CB
		PPP3CB
		PPP5D1
		PPY
		PQLC3
		PRAC1
		PRAC2
		PRAMEF15
		PRAMEF20
		PRAMEF25
		PRAMEF26
		PRAMEF27
		PRAMEF5
		PRCD
		PRDX4
		PRKAA1
		PRKACB
		PROB1
		PRORY
		PRPS1
		PRPS2
		PRR23D1
		PRR23D2
		PRR29
		PRSS33
		PRSS56
		PSME3
		PSPN
		PTGES
		PTGES3
		PTMA
		PTRHD1
		PVALB
		PYDC1
		PYURF
		RAB11A
		RAB14
		RAB24
		RAB3B
		RAB6B
		RAB7A
		RAN
		RAP2B
		RAP2C
		RASL11B
		RAX
		RBFOX3
		RBM17
		RBM8A
		RBMY1A1
		RBMY1B
		RBMY1D
		RBMY1E
		RD3L
		RGCC
		RGPD6
		RHEB
		RIIAD1
		RILPL2
		RIPPLY1
		RND3
		RNF11
		RNF187
		RNF222
		RNF223
		RNF224
		RNF24
		RNPC3
		ROMO1
		RPA3
		RPL18
		RPL21
		RPL22
		RPL24
		RPL30
		RPL34
		RPL36A
		RPL36A-HNRNPH2
		RPL36AL
		RPL37A
		RPL38
		RPL39
		RPL41
		RPP14
		RPP25L
		RPRM
		RPRML
		RPS19BP1
		RPS26
		RPS27
		RPS4X
		RPS4Y1
		RPS7
		RPS9
		RTL8C
		S100A12
		S100A4
		SAMD13
		SAP25
		SARNP
		SAYSD1
		SCAND1
		SCGB2A1
		SCT
		SEC61G
		SERF1A
		SERF1B
		SERP1
		SERP2
		SERTAD3
		SERTM1
		SF3B6
		SFT2D3
		SGF29
		SH2D1A
		SH3BGRL
		SHISA7
		SHISA8
		SKA2
		SKP1
		SLC22A18AS
		SLC25A44
		SLC35A2
		SLC51B
		SLFN14
		SMCO4
		SMCP
		SMIM1
		SMIM10
		SMIM12
		SMIM13
		SMIM15
		SMIM17
		SMIM18
		SMIM2
		SMIM22
		SMIM25
		SMIM26
		SMIM4
		SMIM5
		SMIM6
		SMIM9
		SMKR1
		SMLR1
		SMNDC1
		SNF8
		SNRNP70
		SNRPD1
		SNRPD2
		SNRPD3
		SNRPE
		SNRPF
		SNRPG
		SOCS3
		SOX12
		SPAAR
		SPACA5
		SPACA5B
		SPANXN1
		SPANXN5
		SPC24
		SPDYE11
		SPDYE17
		SPDYE2
		SPDYE2B
		SPHAR
		SPIN2A
		SPIN2B
		SPOP
		SPR
		SRSF1
		SRSF10
		SRSF3
		SRY
		SS18L2
		SSNA1
		STK38L
		STMN2
		STMND1
		STX7
		SUB1
		SULT1A3
		SULT1A4
		SUMO1
		SUMO2
		SVBP
		SVOP
		SYCE3
		TAC3
		TAF13
		TAGLN3
		TARM1
		TAZ
		TCEAL8
		TCEAL9
		TCF24
		TCP11X2
		TCTEX1D4
		TEX13C
		TEX22
		TEX46
		TEX48
		TEX49
		TEX50
		TEX51
		TGFBR3L
		THAP1
		THEG5
		THEGL
		TIGD1
		TIMM10
		TIMM8A
		TLCD2
		TLX2
		TMA7
		TMED2
		TMED4
		TMED7
		TMEM107
		TMEM151B
		TMEM158
		TMEM160
		TMEM164
		TMEM167A
		TMEM190
		TMEM191B
		TMEM191C
		TMEM225B
		TMEM229B
		TMEM233
		TMEM238
		TMEM239
		TMEM248
		TMEM253
		TMEM265
		TMEM35B
		TMEM47
		TMEM56-RWDD3
		TMEM88B
		TMEM9B
		TMSB15A
		TMSB15B
		TMSB4X
		TMSB4Y
		TNFAIP8L1
		TOMM20
		TOMM7
		TPBGL
		TRABD2B
		TRAPPC2
		TRAPPC3L
		TRIAP1
		TRIB1
		TRIM49D1
		TRIM49D2
		TRIQK
		TRIR
		TRNP1
		TRPC5OS
		TSPY1
		TSPY10
		TSPY2
		TSPY3
		TSPY4
		TSPY8
		TSR2
		TSTD3
		TTC34
		TTC9B
		TUBA1A
		TUSC2
		TXN
		UBAP1L
		UBE2A
		UBE2G2
		UBE2K
		UBE2L6
		UBE2Q2L
		UBE2V1
		UBE2W
		UBFD1
		UBL3
		UCN
		URM1
		USP17L13
		USP17L19
		USP17L20
		USP17L22
		USP17L24
		USP17L25
		USP17L26
		USP17L27
		USP17L28
		USP17L29
		USP17L3
		USP17L30
		USP17L5
		USP17L8
		USP46
		UXT
		VAMP4
		VASP
		VDAC2
		VMA21
		WFDC10A
		WFDC6
		XBP1
		YAF2
		YPEL1
		YWHAZ
		ZASP
		ZBED3
		ZBED6
		ZBTB26
		ZBTB42
		ZC3H8
		ZDHHC9
		ZMAT2
		ZNF32
		ZNF469
		ZNF580
		ZNF605
		ZNF843
		ZNF865
		ZNF879

### Sheet: 46 absolute invariant genes
ASCL5
C18orf12
CCDC177
CT45A1
CT47A1
CT47A10
CT47A11
CT47A12
CT47A2
CT47A3
CT47A4
CT47A5
CT47A8
CT47A9
CTAGE8
FRG2C
GAGE12B
GAGE12F
GAGE12G
GTSCR1
H2AFZ
LOC101928120
LOC730098
MBD3L4
NPIPB13
PABPC1L2B
PGA4
PHF5A
PPIAL4D
PPIAL4E
PPIAL4F
RPL39
SNRPF
SPACA5
SPACA5B
TCP11X2
USP17L19
USP17L24
USP17L25
USP17L26
USP17L27
USP17L28
USP17L29
USP17L30
USP17L5
ZASP

### Sheet: Unique invariant genes specific
AFR	AMR	FIN	NFE	SAS	EAS
ACTA2	ANAPC13	ABRACL	ABHD17C	ABHD17B	ARL17B
ANAPC15	ANP32A	ACBD6	ACTA1	ARGLU1	C15orf61
ATP5G3	AP2M1	AKAIN1	ACTR1A	ARPC2	CTNNBIP1
CABP1	ARF3	ALKAL2	ACTR2	C2orf66	DEFB133
CBFB	ARL4C	AMN1	ACTR3	CALM3	DMRTC1
CBLN4	ARPP19	ANHX	ARF5	COX8A	DMRTC1B
CDK9	C11orf70	ANKRD33B	ARL5B	CSNK2A2	ERICH2
CHMP2A	C19orf67	ANKRD34C	ARNTL	CUL1	IFITM10
COPS6	C3orf80	ANKRD65	ASIP	DHFR	LMO7DN
CYSTM1	CCL19	ANKRD66	ATF3	FGF18	LOC100129940
DEFB123	CCL2	APH1A	ATP5E	GNB2	MAPK1
ELOVL6	CDKN2D	ARL14EPL	ATP6V0D1	HIGD2A	MCTS1
FXYD7	CMTM7	ARMC1	BMI1	HIST1H3G	NAA10
GNPDA1	COLCA2	ATP5D	BUB3	HIST1H4E	NDUFA1
GNPDA2	COX5A	ATP5L2	CAB39	HIST2H2BE	RAB33A
HIST1H2BC	CUL5	ATXN1L	CBX5	HOMER1	RNF138
HSPA8	DAD1	B3GALT4	CCDC126	LMO4	RPL15
HSPE1	DCUN1D1	BCL7C	CCL1	MFSD14A	RPL39L
INIP	DNAJC8	BEX1	CDKN2C	NIP7	SAT1
MED10	DOLPP1	BEX2	CHMP5	NKIRAS2	SMIM23
NXT1	EIF3L	BEX4	CHP1	NUCKS1	SPINK7
PAFAH1B3	ERFE	BHLHA15	CISD1	NUDCD2	TEN1
PATE2	FBXL17	BLOC1S6	CKLF	POMP	TMEM178B
PDE6H	FEM1C	BNIP3	COX17	PPP1CC	TMEM210
PEA15	FKBP1A	BORCS7	CSRP2	PRPSAP2	TMEM269
PHF6	FLJ45513	BORCS8	CSTF1	PTPN20
PLA2G10	GMDS	BRI3	CTDSPL2	RAB9B
PRPF38A	GSKIP	BTBD18	CXCL17	RNF122
PSMA5	HIST1H3H	BUD31	DCAF7	RNF2
PSMC1	HIST1H4I	C10orf105	DIRAS2	RPL23
RAB8B	HIST2H2AB	C11orf86	DKK4	RPS27L
RPS18	HIST2H2AC	C11orf96	DLX1	SAR1A
RPS5	HRH2	C11orf97	DNAJC27	SNRNP27
SMIM14	HSBP1	C12orf76	DPF2	SNRPB2
SNRPC	HTD2	C12orf80	DPH3P1	SNX3
SRSF7	KCNJ6	C15orf65	DSTN	SPCS3
TNFSF4	KCTD2	C17orf107	DYNLRB1	TBL1XR1
ZMYND11	KRTAP20-4	C18orf32	EDF1	TBPL1
	KRTAP22-2	C19orf70	EEF1E1	TNNC1
	LIAS	C1orf122	EFNA2	TUBA1B
	LMO2	C1orf137	EID1
	LSM1	C1orf146	ELOVL1
	MAFF	C22orf34	ENHO
	MAGOHB	C4orf47	FADD
	MRGBP	C4orf48	FAM204A
	NCBP2	C5orf38	FAM89B
	NPIPA2	C5orf63	GABRA3
	NPIPA3	C6orf99	GNA11
	NR2F2	C8orf87	H1F0
	PARP11	C8orf89	HDAC3
	PCBD2	C9orf153	HIGD1A
	PHYHIP	CALHM3	HIST1H2AL
	POLR2I	CALML3	HIST1H2BF
	PTBP2	CAMK2N1	HIST1H3D
	RAB3A	CBX3	HIST1H3E
	RAB5A	CCDC166	HIST1H3F
	RAC1	CCDC179	HIST1H4D
	RALA	CCDC188	HIST1H4J
	RAP1A	CCDC71L	HIST4H4
	RBM22	CCDC85B	IL4
	REG1A	CCDC85C	ILF2
	RHOH	CCL18	JCHAIN
	RORB	CCL3L1	JMJD6
	RPL17	CCL3L3	KRTAP6-2
	RPL27	CCL5	LIN52
	RPL37	CCNJ	LRRC57
	RPLP1	CD79B	LYN
	RPRD1B	CD81	MAFG
	RSL24D1	CDCA5	MAP2K4
	SIKE1	CDHR4	MAPK8
	SLC25A14	CDK2AP1	MARCH5
	SNCB	CDKN1C	MMD
	SNRPB	CFAP99	MPPED2
	SNURF	CHCHD10	MRPL17
	SNX10	CHCHD7	MRPL42
	STAP1	CISD3	MYL3
	STX1B	CLDN2	MYL9
	TARDBP	CLDN34	NAP1L1
	TFCP2	CMC4	NCALD
	TMEM167B	CNOT9	NCS1
	TMEM212	CNPY1	NDFIP1
	TOMM22	COA5	NDUFA3
	TRA2B	COX16	NENF
	TSTD1	COX6B1	NFYB
	TYMS	COX7A1	NPPC
	UBE2V2	CPLX1	NR2C2AP
	USP27X	CST11	NRARP
	VSTM2B	CST6	NXPH1
		CT83	PAIP2B
		CTDSP2	PCYT1B
		CTXN2	PITHD1
		CYB5A	PPBP
		CYB5B	PPP1CA
		CYS1	PPP1R11
		DCTN5	PPP2R2A
		DEFB105A	PRDX6
		DEFB105B	PSMA7
		DEFB113	PSMC2
		DEFB121	PTH
		DLEU7	RAB10
		DOC2B	RAB2B
		DOK5	RAB35
		DPPA5	RAB39A
		DTYMK	RAMP2
		EBF4	RCHY1
		EIF3I	RER1
		EIF4EBP1	RGS10
		EIF5A	RHOQ
		EMC3	RPL11
		ERVH48-1	RPL35A
		ERVMER34-1	RPL9
		ERVV-1	RPS14
		ERVV-2	RPS16
		FAM106B	RPS29
		FAM173A	S100G
		FAM200A	SEPT5
		FAM200B	SLC25A4
		FAM240A	SMS
		FAM3C	SNAPIN
		FAM71E2	SNRPN
		FASLG	SPRYD7
		FOXE3	SPTSSA
		FOXG1	SPX
		FRAT2	STATH
		FSBP	STXBP6
		FUNDC1	SUV39H2
		FXYD2	TECR
		GADD45A	TGIF2-C20orf24
		GADD45G	THY1
		GAST	TIAL1
		GCGR	TMEM55A
		GDAP1	TPM3
		GDI1	UBE2E3
		GFY	UQCC2
		GGACT	VIP
		GIMD1	VPS26B
		GINS2	YEATS4
		GMFB	YWHAQ
		GOLGA6L1
		GOLGA6L22
		GPX7
		GRAP
		GSC2
		GSX2
		GTSF1
		GVQW2
		HACD2
		HAGHL
		HBA1
		HGC6.3
		HHEX
		HINT2
		HIST1H2AJ
		HIST1H2BD
		HIST3H2BB
		HMGN4
		HNRNPH2
		HSBP1L1
		HSPB1
		HSPB6
		IER3IP1
		IFNG
		IFT20
		IFT22
		IL21
		INS
		IRGM
		IZUMO3
		KCNK9
		KCTD15
		KIAA0040
		KLLN
		KLRF2
		KRTAP19-2
		KRTAP2-1
		KRTAP2-2
		KRTAP2-3
		KRTAP23-1
		KRTAP3-1
		KRTAP7-1
		KRTDAP
		LBH
		LCE3A
		LCE6A
		LDOC1
		LELP1
		LEPROTL1
		LEUTX
		LHFPL4
		LINC00452
		LIX1L
		LOC100130451
		LOC100130705
		LOC100132813
		LOC100287896
		LOC100289561
		LOC100505841
		LOC101927572
		LOC339862
		LOC403312
		LOC645188
		LOC728392
		LRRC3B
		LRRC70
		LSM10
		LSM3
		LSM7
		LTC4S
		LUZP6
		LYRM7
		MAFK
		MAGEB5
		MAGED2
		MAP1LC3A
		MAP1LC3B2
		MAPRE2
		MAPRE3
		MBD3L2
		MDH1
		MED19
		MED28
		MED6
		MKRN2OS
		MRFAP1
		MRPS18C
		MS4A18
		MS4A4E
		MSMB
		MSX1
		MT1F
		MT2A
		MTRNR2L3
		MTRNR2L5
		MTRNR2L9
		MYCBP
		NBPF6
		NDP
		NDUFA4
		NDUFAF8
		NDUFB10
		NDUFS5
		NEURL1B
		NEUROG1
		NHLH2
		NKX1-2
		NME2
		NNAT
		NPIPB9
		NRG4
		NRN1
		NSA2
		NUDT10
		NXNL2
		OGN
		OLIG1
		OLIG2
		OPCML
		OR1C1
		ORAOV1
		OSR1
		OSTM1
		PAGE2B
		PAK1
		PATE3
		PATE4
		PATL2
		PCSK1N
		PDCD10
		PDCD5
		PDE6G
		PET100
		PET117
		PFDN4
		PLGLB1
		PLGLB2
		POLE4
		POU3F1
		PPDPF
		PPP1R2P9
		PPP1R3G
		PPP3CB
		PPP5D1
		PPY
		PQLC3
		PRAMEF20
		PRAMEF25
		PRAMEF26
		PRAMEF5
		PRCD
		PRDX4
		PRKAA1
		PRKACB
		PROB1
		PRR29
		PRSS33
		PRSS56
		PSME3
		PSPN
		PTGES
		PTMA
		PTRHD1
		PVALB
		PYDC1
		RAB3B
		RAP2C
		RASL11B
		RAX
		RBFOX3
		RBM17
		RGCC
		RILPL2
		RIPPLY1
		RND3
		RNF187
		RNF222
		RNF224
		RNPC3
		RPL18
		RPL22
		RPL24
		RPP14
		RPP25L
		RPRM
		RPRML
		RPS19BP1
		S100A12
		SAMD13
		SAP25
		SAYSD1
		SCAND1
		SCGB2A1
		SERTAD3
		SGF29
		SH2D1A
		SH3BGRL
		SHISA7
		SKA2
		SLC22A18AS
		SLC25A44
		SLC35A2
		SLC51B
		SLFN14
		SMCP
		SMIM12
		SMIM15
		SMIM5
		SMIM6
		SMIM9
		SMLR1
		SMNDC1
		SNF8
		SNRNP70
		SOCS3
		SOX12
		SPANXN1
		SPC24
		SPDYE2
		SPDYE2B
		SPIN2A
		SPR
		SSNA1
		STX7
		SVOP
		SYCE3
		TAC3
		TAF13
		TARM1
		TAZ
		TCTEX1D4
		TEX13C
		TEX49
		THAP1
		TIGD1
		TLCD2
		TLX2
		TMED2
		TMED4
		TMED7
		TMEM151B
		TMEM164
		TMEM190
		TMEM191C
		TMEM225B
		TMEM233
		TMEM239
		TMEM253
		TMEM35B
		TMEM47
		TMEM56-RWDD3
		TMEM88B
		TMEM9B
		TNFAIP8L1
		TOMM7
		TRABD2B
		TRAPPC2
		TRAPPC3L
		TRIB1
		TSR2
		TTC34
		TTC9B
		TUSC2
		UBAP1L
		UBE2L6
		UBE2V1
		UBE2W
		UBFD1
		UCN
		URM1
		USP17L20
		USP17L22
		USP17L8
		USP46
		UXT
		VAMP4
		VASP
		VDAC2
		WFDC6
		XBP1
		YAF2
		ZBED3
		ZBED6
		ZBTB26
		ZBTB42
		ZC3H8
		ZNF32
		ZNF469
		ZNF580
		ZNF605
		ZNF843
		ZNF879
