## Supplementary File 3 for "Invariant Genes in Human Genomes"

### Sheet: 423 invariant genes
AFR	AMR	FIN	NFE	SAS	EAS
ACTA2	ACTB	ABRACL	ACTA1	ACTB	ANXA8
ACTC1	ACTG1	ACTB	ACTB	ACTG1	ASCL5
ACTG2	ACTG2	ACTC1	ACTC1	ANXA8	B2M
ANAPC15	ANAPC13	AMN1	ACTG2	ARF4	BANF1
ANXA8	ARF6	ANXA8	ACTR2	ARF6	BRK1
ARF4	ARPC4	ARF6	ANXA8	ARGLU1	C18orf12
ARF6	ARPP19	ARL4D	ARF5	ARL4D	C2orf27A
ASCL5	ASCL5	ARPC4	ARF6	ASB7	CAMK2N2
ATP6V0E1	ATP5G1	ASCL5	ARL5B	ASCL5	CASTOR2
C18orf12	ATP6V0C	ASF1A	ASB7	ATP6V0C	CCDC177
CALM1	ATP6V0E1	ATP5G1	ASCL5	BRK1	CFL1
CASTOR2	BANF1	ATP6V0C	ASF1A	C11orf58	CSNK1A1
CBLN4	BLCAP	BANF1	ATP5G1	C18orf12	CSNK2B
CBX1	C16orf87	BLCAP	ATP6V0C	CALM1	CT45A1
CCDC177	C18orf12	BORCS7	ATP6V0E1	CBX1	CT47A1
CDC42SE2	C2orf27A	BRK1	B2M	CCDC177	CT47A10
CFAP20	CACNG3	BUD31	BANF1	CDC42	CT47A11
CKS2	CALM1	C11orf58	BMI1	CFAP20	CT47A12
CNIH2	CCDC177	C16orf87	BRK1	CFL1	CT47A2
COX7C	CCNC	C18orf12	BUB3	CKS1B	CT47A3
CT45A1	CDC42	C2orf27A	C11orf58	CKS2	CT47A4
CT47A1	CFL1	CALM1	C16orf87	COX7C	CT47A5
CT47A10	CGGBP1	CAMK2N1	C18orf12	CSNK1A1	CT47A8
CT47A11	CNIH1	CAMK2N2	C2orf27A	CSNK2B	CT47A9
CT47A12	CNIH2	CBX1	CACNG3	CT45A1	CTAGE8
CT47A2	COPS2	CBX3	CALM1	CT47A1	DYNLL1
CT47A3	COX7C	CCDC177	CAMK2N2	CT47A10	EIF1AX
CT47A4	CRABP2	CCDC58	CASTOR2	CT47A11	ELOC
CT47A5	CSNK1A1	CCNC	CBX1	CT47A12	ELOF1
CT47A8	CSNK2B	CD81	CBX5	CT47A2	F8A1
CT47A9	CT45A1	CDC42SE2	CCDC177	CT47A3	F8A2
CTAGE8	CT47A1	CFL1	CCDC58	CT47A4	F8A3
DYNLL1	CT47A10	CGGBP1	CFAP20	CT47A5	FRG2C
DYNLL2	CT47A11	CHCHD7	CFL1	CT47A8	GAGE12B
EIF1	CT47A12	CHMP4B	CHMP4B	CT47A9	GAGE12F
EIF1AX	CT47A2	CKS1B	CHP1	CTAGE8	GAGE12G
EIF1B	CT47A3	CNIH1	CISD1	DYNLL1	GNG2
ELOC	CT47A4	CNIH2	CKS1B	DYNLL2	GNG3
ELOF1	CT47A5	CNOT8	CKS2	EIF1	GTSCR1
ELOVL6	CT47A8	CNOT9	CNIH2	EIF1AX	H2AFZ
ETF1	CT47A9	COX7C	CNOT8	ELAVL1	LOC101928120
F8A1	CTAGE8	CRABP2	COPS2	ENY2	LOC110117498
F8A2	DAD1	CREBL2	COX7C	F8A1	LOC730098
F8A3	DYNLL1	CT45A1	CREBL2	F8A2	LOC730183
FAM49A	DYNLL2	CT47A1	CSNK1A1	F8A3	LSM6
FGF16	EIF1	CT47A10	CSNK2B	FAM49A	MBD3L4
FKBP1B	EIF1AX	CT47A11	CT45A1	FRG2C	MTRNR2L4
FRG2C	EIF1B	CT47A12	CT47A1	GABARAP	NAA10
FXYD7	EIF4EBP3	CT47A2	CT47A10	GAGE12B	NPIPB13
GABARAPL1	ELOC	CT47A3	CT47A11	GAGE12F	NRGN
GAGE12B	EMC6	CT47A4	CT47A12	GAGE12G	OST4
GAGE12F	ENY2	CT47A5	CT47A2	GCHFR	PABPC1L2B
GAGE12G	F8A1	CT47A8	CT47A3	GNG5	PDZD11
GNG3	F8A2	CT47A9	CT47A4	GRB2	PGA4
GNPDA1	F8A3	CTAGE8	CT47A5	GTSCR1	PHF5A
GRB2	FAM19A1	CYCS	CT47A8	H2AFZ	PNRC2
GTSCR1	FAM49A	EIF1B	CT47A9	HIGD2A	PPIAL4D
H2AFB1	FAM49B	EIF4EBP3	CTAGE8	HINT1	PPIAL4E
H2AFB2	FKBP1B	ELAVL1	CYCS	HIST1H2AE	PPIAL4F
H2AFB3	FRG2C	ELOC	DCAF7	HIST1H2BN	PPP1CB
H2AFZ	GABARAP	ELOF1	DSTN	HIST1H3B	PPP3R1
HINT1	GAGE12B	EMC6	DYNLL1	HIST1H3G	RAN
HIST1H2AC	GAGE12F	ENY2	EID1	HIST1H3I	RPL39
HIST1H2AE	GAGE12G	F8A1	EIF1	HLF	SF3B6
HIST1H2BC	GNG2	F8A2	EIF1AX	HMGN2	SMIM10
HIST1H3I	GNG3	F8A3	EIF1B	HOMER1	SMIM4
HIST1H3J	GRB2	FAM3C	ELAVL1	HSPE1-MOB4	SNRPF
HMGN2	GSKIP	FRG2C	ENHO	LMO4	SPACA5
HPRT1	GTSCR1	GABARAPL1	ENY2	LOC101928120	SPACA5B
HSPA8	H2AFX	GADD45A	ETF1	LOC730098	SRSF10
HSPE1	H2AFZ	GAGE12B	FAM19A1	LSM2	SSU72
HSPE1-MOB4	HIST1H2AC	GAGE12F	FAM49A	LSM5	SUMO2
INIP	HIST1H2AE	GAGE12G	FAM49B	LSM6	TCP11X2
LAMTOR2	HIST1H2BN	GCHFR	FGF16	LSM8	TIMM8A
LMO3	HIST1H3B	GDI1	FKBP1B	MAGOH	TMSB10
LOC101928120	HIST1H3H	GNG3	FRG2C	MBD3L4	TMSB4X
LOC110117498	HIST1H3J	GTSCR1	GABARAP	MTPN	TOMM6
LOC730098	HIST1H4I	H2AFB1	GABARAPL1	NKIRAS2	TRIQK
LOC730183	HIST2H2AB	H2AFB2	GABRA3	NPIPB13	UBE2A
LSM2	HIST2H2AC	H2AFB3	GAGE12B	NRGN	UBE2D2
MBD3L4	HLF	H2AFX	GAGE12F	NUDCD2	UBE2L3
MED10	HMGA1	H2AFZ	GAGE12G	NUTF2	UBE2N
MTPN	HNRNPH1	HIST1H2AC	GNG3	PABPC1L2B	UBE2QL1
MTRNR2L4	HPRT1	HIST1H2AE	GNG5	PAIP2	USP17L19
NEDD8	LAMTOR2	HIST1H2AJ	GRB2	PDZD11	USP17L24
NPIPB13	LMO3	HIST3H2BB	GTSCR1	PFN1	USP17L25
NRAS	LOC101928120	HMGA1	H2AFX	PFN2	USP17L26
NUTF2	LOC110117498	HNRNPH2	H2AFZ	PGA4	USP17L27
OST4	LOC730098	HPRT1	HIST1H2AE	PHF5A	USP17L28
PABPC1L2B	LOC730183	IFNG	HIST1H3B	PITPNB	USP17L29
PAFAH1B3	LSM2	IL21	HIST1H3D	PNRC2	USP17L30
PAIP2	LSM6	LAMTOR2	HIST1H3F	POLR2G	USP17L5
PGA4	LSM8	LDOC1	HIST1H3I	PPIAL4D	YPEL5
PHF5A	MAGOH	LHFPL4	HIST1H3J	PPIAL4E	ZASP
PHF6	MAGOHB	LOC101928120	HIST1H4J	PPIAL4F
PITPNB	MBD3L4	LOC110117498	HMGN2	PPP3R1
PKIG	MLLT11	LOC730098	HNRNPH1	PPP4C
PLA2G10	MRGBP	LOC730183	HPRT1	PRPS1
PLN	MTPN	LRRC3B	ILF2	PRPS2
PNRC2	MTRNR2L4	LSM2	LAMTOR2	PSMD14
POLR2G	NEDD8	LSM3	LMO3	PTP4A1
POLR2K	NPIPB13	LSM5	LOC101928120	RAB14
PPIAL4D	NRAS	LSM6	LOC110117498	RAB39B
PPIAL4E	NRGN	LSM8	LOC730098	RAB7A
PPIAL4F	NUTF2	MAGOH	LSM2	RAN
PPP1CB	OST4	MBD3L4	LSM5	RAP1B
PPP3R1	PABPC1L2B	MED28	LSM6	RAP2A
PSENEN	PAIP2	MLLT11	LSM8	RBBP4
PSMC1	PARP11	MMGT1	MAGOH	RBM8A
PTP4A2	PCBD2	MTCP1	MAP2K4	RBX1
RAB11A	PCBP2	MTPN	MBD3L4	RPL23
RAB24	PCP4	MTRNR2L4	MLLT11	RPL36AL
RAB7A	PECAM1	NEDD8	MMD	RPL38
RAB8B	PFN1	NPIPB13	MMGT1	RPL39
RAC2	PFN2	NRAS	MTCP1	RPS13
RAP1B	PGA4	NRGN	MTPN	RPS15A
RAP2A	PHF5A	OST4	MYL9	RPS26
RBBP4	PHYHIP	PABPC1L2B	NEDD8	RPS9
RBM8A	PKIA	PAIP2	NFYB	SAR1A
RBMY1A1	PKIG	PDCD10	NPIPB13	SERP1
RBMY1B	PLEKHF2	PECAM1	NR2C2AP	SERP2
RBMY1D	PNRC2	PFN2	NRARP	SF3B6
RBMY1E	POLR2I	PGA4	NRAS	SNRPB2
RPA3	POLR2K	PHF5A	NRGN	SNRPD1
RPL30	PPIAL4D	PLEKHF2	NUTF2	SNRPF
RPL37A	PPIAL4E	PLN	PABPC1L2B	SNX3
RPL38	PPIAL4F	PNRC2	PCBP2	SPACA5
RPL39	PPP4C	POLR2K	PCP4	SPACA5B
RPS15A	PRPS1	POLR2L	PGA4	SPCS3
RPS26	PSMA2	PPIA	PHF5A	SPIN1
RPS9	PSMD14	PPIAL4D	PITHD1	SPOP
SERP1	PTBP2	PPIAL4E	PKIA	SRSF10
SERP2	RAB11A	PPIAL4F	PKIG	SRSF3
SF3B6	RAB14	PPP1CB	PLEKHF2	SUMO1
SMIM10	RAB3A	PRPS1	PLN	SUMO2
SMIM14	RAB6B	PRPS2	POLR2G	SVBP
SNRPC	RAC2	PSME3	POLR2K	TCP11X2
SNRPD1	RAN	PYDC1	POLR2L	TIMM9
SNRPD3	RAP1A	RAB11A	PPIA	TMSB10
SNRPF	RAP1B	RAB14	PPIAL4D	TMSB15A
SPACA5	RBBP4	RAB24	PPIAL4E	TNNC1
SPACA5B	RBM8A	RAB6B	PPIAL4F	TOMM20
SPOP	RBX1	RAB7A	PPP1CA	TSPAN5
SRSF3	RHEB	RAN	PPP1CB	UBA52
SS18L2	RPA3	RAP2B	PPP2R2A	UBB
SUMO1	RPL27	RAP2C	PPP3R1	UBE2A
TAGLN3	RPL30	RBM17	PPP4C	UBE2B
TCP11X2	RPL36AL	RBM8A	PRPS1	UBE2D2
TIMM9	RPL38	RBMY1A1	PSENEN	UBE2E2
TMSB10	RPL39	RBMY1B	PSMA2	UBE2H
TMSB4X	RPS15A	RBMY1D	PSMA7	UBE2I
TNNC2	RPS25	RBMY1E	PSMC2	UBE2L3
TRIAP1	RPS26	RHEB	PTH	UBE2N
TSN	RPS27	RNF11	PTP4A1	UBE2Z
TSPAN13	RPS8	RPA3	PTP4A2	USP17L19
TUBA1A	S100A4	RPL21	RAB10	USP17L24
UBA52	S100B	RPL24	RAB14	USP17L25
UBE2B	SARNP	RPL30	RAB39B	USP17L26
UBE2D2	SEC61G	RPL36AL	RAB7A	USP17L27
UBE2E2	SERP2	RPL37A	RAN	USP17L28
UBE2G2	SKP1	RPL38	RAP1B	USP17L29
UBE2H	SMIM10	RPL39	RAP2A	USP17L30
UBE2I	SMIM4	RPP25L	RAP2B	USP17L5
UBE2R2	SNCB	RPS26	RBBP4	VSNL1
USP17L19	SNRPA	RPS27	RBMY1A1	WDR82
USP17L24	SNRPD1	RPS4X	RBMY1B	YPEL1
USP17L25	SNRPD2	RPS9	RBMY1D	YPEL5
USP17L26	SNRPD3	RTL8C	RBMY1E	YWHAE
USP17L27	SNRPE	S100A4	RBX1	ZASP
USP17L28	SNRPF	SARNP	RHEB	ZMAT2
USP17L29	SNURF	SEC61G	RNF11
USP17L30	SPACA5	SERP1	RPA3
USP17L5	SPACA5B	SERP2	RPL11
VSNL1	SPHAR	SF3B6	RPL21
YPEL1	SRSF3	SH3BGRL	RPL30
YPEL2	SS18L2	SKP1	RPL36AL
YWHAG	STMN2	SLC25A44	RPL37A
YWHAH	STX1B	SMIM10	RPL38
ZASP	SUB1	SMIM4	RPL39
ZMAT2	SUMO1	SNRPD1	RPL9
	SUMO2	SNRPD2	RPS13
	SVBP	SNRPD3	RPS15A
	TARDBP	SNRPE	RPS16
	TCP11X2	SNRPF	RPS25
	TMSB10	SPACA5	RPS26
	TMSB15B	SPACA5B	RPS29
	TOMM20	SPANXN5	RPS4X
	TOMM22	SPHAR	RPS8
	TOMM6	SPOP	RPS9
	TRA2B	SRSF10	RTL8C
	TRIQK	SRSF3	S100B
	TSPAN13	SS18L2	S100G
	TUBA1A	STMN2	SEC61G
	UBB	SUB1	SERP1
	UBE2A	SUMO1	SERP2
	UBE2B	SUMO2	SF3B6
	UBE2D2	SVBP	SKP1
	UBE2E2	TAF13	SNRPA
	UBE2H	TAGLN3	SNRPD1
	UBE2I	TCP11X2	SNRPD2
	UBE2L3	TIMM8A	SNRPE
	UBE2N	TMED2	SNRPF
	UBE2QL1	TMSB15A	SNRPN
	UBE2R2	TMSB15B	SPACA5
	USP17L19	TMSB4X	SPACA5B
	USP17L24	TOMM20	SPANXN5
	USP17L25	TRAPPC2	SPIN1
	USP17L26	TRIAP1	SRSF3
	USP17L27	TRIQK	SS18L2
	USP17L28	TUBA1A	SSU72
	USP17L29	TUSC2	STMN2
	USP17L30	UBE2A	STXBP6
	USP17L5	UBE2G2	SUB1
	VAMP3	USP17L19	SUMO1
	VSNL1	USP17L24	SUMO2
	WDR82	USP17L25	TAGLN3
	YPEL1	USP17L26	TCP11X2
	YPEL2	USP17L27	TGIF2-C20orf24
	YPEL4	USP17L28	TIAL1
	YPEL5	USP17L29	TMSB10
	YWHAG	USP17L30	TMSB15A
	YWHAH	USP17L5	TMSB15B
	YWHAZ	USP46	TMSB4X
	ZASP	UXT	TNNC2
		YPEL1	TOMM20
		YWHAZ	TSN
		ZASP	TSPAN5
		ZMAT2	UBA52
			UBB
			UBE2A
			UBE2D2
			UBE2E2
			UBE2E3
			UBE2G2
			UBE2H
			UBE2I
			UBE2L3
			UBE2QL1
			UBE2R2
			UBE2Z
			USP17L19
			USP17L24
			USP17L25
			USP17L26
			USP17L27
			USP17L28
			USP17L29
			USP17L30
			USP17L5
			VAMP3
			VSNL1
			WDR82
			YEATS4
			YPEL1
			YPEL4
			YWHAE
			YWHAG
			YWHAQ
			YWHAZ
			ZASP
			ZMAT2
