## Supplementary File 4a for "Invariant Genes in Human Genomes"

### Sheet: AFR
Analysis Type:	PANTHER Overrepresentation Test
Annotation Version and Release Date:	PANTHER version 14.1 Released 2019-03-12
Analyzed List:	genes.txt (Homo sapiens)
Reference List:	Homo sapiens (all genes in database)
Test Type:	FISHER
Correction:	FDR
PANTHER GO-Slim Biological Process	Homo sapiens - REFLIST (20996)	genes.txt (230)	genes.txt (expected)	genes.txt (over/under)	genes.txt (fold Enrichment)	genes.txt (raw P-value)	genes.txt (FDR)
positive regulation of ATPase activity (GO:0032781)	3	2	0.03	+	60.86	0.00114	0.0478
spliceosomal snRNP assembly (GO:0000387)	10	3	0.11	+	27.39	0.000331	0.0186
nucleotide-sugar biosynthetic process (GO:0009226)	10	3	0.11	+	27.39	0.000331	0.018
regulation of proteolysis (GO:0030162)	13	3	0.14	+	21.07	0.000634	0.0308
mRNA cis splicing, via spliceosome (GO:0045292)	23	5	0.25	+	19.84	1.15e-05	0.00158
regulation of protein metabolic process (GO:0051246)	16	3	0.18	+	17.12	0.00107	0.0469
nucleotide-sugar metabolic process (GO:0009225)	16	3	0.18	+	17.12	0.00107	0.0458
regulation of nitrogen compound metabolic process (GO:0051171)	17	3	0.19	+	16.11	0.00125	0.0499
regulation of alternative mRNA splicing, via spliceosome (GO:0000381)	42	5	0.46	+	10.87	0.000151	0.0113
alternative mRNA splicing, via spliceosome (GO:0000380)	42	5	0.46	+	10.87	0.000151	0.0109
chromatin organization (GO:0006325)	142	15	1.56	+	9.64	1.8e-10	3.24e-07
regulation of mRNA processing (GO:0050684)	62	6	0.68	+	8.83	9.47e-05	0.00773
regulation of mRNA metabolic process (GO:1903311)	65	6	0.71	+	8.43	0.000121	0.00942
modification-dependent protein catabolic process (GO:0019941)	76	7	0.83	+	8.41	3.3e-05	0.0033
mRNA splicing, via spliceosome (GO:0000398)	164	15	1.8	+	8.35	1.14e-09	1.02e-06
RNA splicing, via transesterification reactions with bulged adenosine as nucleophile (GO:0000377)	164	15	1.8	+	8.35	1.14e-09	6.82e-07
RNA splicing, via transesterification reactions (GO:0000375)	165	15	1.81	+	8.3	1.23e-09	5.53e-07
RNA splicing (GO:0008380)	176	15	1.93	+	7.78	2.79e-09	1e-06
chromosome organization (GO:0051276)	199	15	2.18	+	6.88	1.31e-08	3.93e-06
ubiquitin-dependent protein catabolic process (GO:0006511)	68	5	0.74	+	6.71	0.00118	0.0482
regulation of RNA metabolic process (GO:0051252)	85	6	0.93	+	6.44	0.000469	0.0241
RNA processing (GO:0006396)	233	16	2.55	+	6.27	1.47e-08	3.77e-06
DNA replication (GO:0006260)	141	8	1.54	+	5.18	0.000226	0.014
cellular macromolecule biosynthetic process (GO:0034645)	158	8	1.73	+	4.62	0.000468	0.0247
regulation of programmed cell death (GO:0043067)	163	8	1.79	+	4.48	0.000569	0.0284
regulation of cell death (GO:0010941)	166	8	1.82	+	4.4	0.000639	0.0302
protein catabolic process (GO:0030163)	289	13	3.17	+	4.11	2.76e-05	0.00292
apoptotic process (GO:0006915)	321	14	3.52	+	3.98	1.88e-05	0.00242
proteolysis involved in cellular protein catabolic process (GO:0051603)	253	11	2.77	+	3.97	0.000153	0.0105
macromolecule catabolic process (GO:0009057)	300	13	3.29	+	3.96	4e-05	0.00342
cellular protein catabolic process (GO:0044257)	255	11	2.79	+	3.94	0.000163	0.0105
programmed cell death (GO:0012501)	327	14	3.58	+	3.91	2.29e-05	0.00274
cell death (GO:0008219)	342	14	3.75	+	3.74	3.67e-05	0.0033
organelle organization (GO:0006996)	771	25	8.45	+	2.96	1.97e-06	0.000354
intracellular protein transport (GO:0006886)	714	20	7.82	+	2.56	0.000155	0.0103
cellular protein localization (GO:0034613)	853	22	9.34	+	2.35	0.000285	0.0171
cellular macromolecule localization (GO:0070727)	857	22	9.39	+	2.34	0.000297	0.0172
cellular component organization (GO:0016043)	1723	41	18.87	+	2.17	2.98e-06	0.000486
cellular localization (GO:0051641)	934	22	10.23	+	2.15	0.00103	0.0461
macromolecule metabolic process (GO:0043170)	2419	55	26.5	+	2.08	2.24e-07	5.04e-05
gene expression (GO:0010467)	1842	40	20.18	+	1.98	3.39e-05	0.0032
organic substance metabolic process (GO:0071704)	3338	62	36.57	+	1.7	2.61e-05	0.00293
metabolic process (GO:0008152)	4072	74	44.61	+	1.66	5.03e-06	0.000753
cellular process (GO:0009987)	6070	90	66.49	+	1.35	0.000973	0.0448
Unclassified (UNCLASSIFIED)	10588	78	115.99	-	0.67	5.53e-07	0.00011

### Sheet: AMR
Analysis Type:	PANTHER Overrepresentation Test
Annotation Version and Release Date:	PANTHER version 14.1 Released 2019-03-12
Analyzed List:	genes.txt (Homo sapiens)
Reference List:	Homo sapiens (all genes in database)
Test Type:	FISHER
Correction:	FDR
PANTHER GO-Slim Biological Process	Homo sapiens - REFLIST (20996)	genes.txt (418)	genes.txt (expected)	genes.txt (over/under)	genes.txt (fold Enrichment)	genes.txt (raw P-value)	genes.txt (FDR)
spliceosomal snRNP assembly (GO:0000387)	10	5	0.2	+	25.11	7.07e-06	0.00127
negative regulation of apoptotic process (GO:0043066)	71	9	1.41	+	6.37	2.57e-05	0.0042
RNA splicing (GO:0008380)	176	19	3.5	+	5.42	1.02e-08	9.16e-06
mRNA splicing, via spliceosome (GO:0000398)	164	16	3.27	+	4.9	5.27e-07	0.000315
RNA splicing, via transesterification reactions with bulged adenosine as nucleophile (GO:0000377)	164	16	3.27	+	4.9	5.27e-07	0.000236
RNA splicing, via transesterification reactions (GO:0000375)	165	16	3.28	+	4.87	5.67e-07	0.000204
RNA processing (GO:0006396)	233	22	4.64	+	4.74	6.76e-09	1.21e-05
regulation of RNA metabolic process (GO:0051252)	85	8	1.69	+	4.73	0.000472	0.0354
receptor-mediated endocytosis (GO:0006898)	103	9	2.05	+	4.39	0.000353	0.0288
regulation of apoptotic process (GO:0042981)	147	12	2.93	+	4.1	7.05e-05	0.00844
regulation of programmed cell death (GO:0043067)	163	13	3.25	+	4.01	4.44e-05	0.00613
Ras protein signal transduction (GO:0007265)	139	11	2.77	+	3.98	0.000181	0.0203
regulation of cell death (GO:0010941)	166	13	3.3	+	3.93	5.29e-05	0.00678
chromatin organization (GO:0006325)	142	11	2.83	+	3.89	0.000215	0.0203
actin filament organization (GO:0007015)	130	10	2.59	+	3.86	0.000435	0.0339
small GTPase mediated signal transduction (GO:0007264)	147	11	2.93	+	3.76	0.000284	0.0255
protein modification by small protein conjugation or removal (GO:0070647)	217	14	4.32	+	3.24	0.000192	0.0202
protein modification by small protein conjugation (GO:0032446)	217	14	4.32	+	3.24	0.000192	0.0191
formation of translation initiation ternary complex (GO:0001677)	217	13	4.32	+	3.01	0.000624	0.0448
translational termination (GO:0006415)	217	13	4.32	+	3.01	0.000624	0.0431
translational elongation (GO:0006414)	217	13	4.32	+	3.01	0.000624	0.0415
intracellular protein transport (GO:0006886)	714	36	14.21	+	2.53	1.02e-06	0.000305
cellular protein localization (GO:0034613)	853	40	16.98	+	2.36	1.3e-06	0.000334
cellular macromolecule localization (GO:0070727)	857	40	17.06	+	2.34	1.39e-06	0.000313
cellular localization (GO:0051641)	934	41	18.59	+	2.2	4.17e-06	0.000832
gene expression (GO:0010467)	1842	59	36.67	+	1.61	0.000345	0.0295
macromolecule metabolic process (GO:0043170)	2419	77	48.16	+	1.6	4.11e-05	0.00616

### Sheet: FIN
Analysis Type:	PANTHER Overrepresentation Test
Annotation Version and Release Date:	PANTHER version 14.1 Released 2019-03-12
Analyzed List:	genes.txt (Homo sapiens)
Reference List:	Homo sapiens (all genes in database)
Test Type:	FISHER
Correction:	FDR
PANTHER GO-Slim Biological Process	Homo sapiens - REFLIST (20996)	genes.txt (799)	genes.txt (expected)	genes.txt (over/under)	genes.txt (fold Enrichment)	genes.txt (raw P-value)	genes.txt (FDR)
mRNA splicing, via spliceosome (GO:0000398)	164	22	6.24	+	3.53	1.38e-06	0.00124
RNA splicing, via transesterification reactions with bulged adenosine as nucleophile (GO:0000377)	164	22	6.24	+	3.53	1.38e-06	0.000828
chromatin organization (GO:0006325)	142	19	5.4	+	3.52	7.38e-06	0.00265
RNA splicing, via transesterification reactions (GO:0000375)	165	22	6.28	+	3.5	1.51e-06	0.00068
RNA splicing (GO:0008380)	176	23	6.7	+	3.43	1.2e-06	0.00216
regulation of apoptotic process (GO:0042981)	147	18	5.59	+	3.22	3.72e-05	0.00835
regulation of programmed cell death (GO:0043067)	163	19	6.2	+	3.06	4.22e-05	0.00631
regulation of cell death (GO:0010941)	166	19	6.32	+	3.01	5.28e-05	0.00677
bleb assembly (GO:0032060)	177	20	6.74	+	2.97	3.99e-05	0.00797
execution phase of apoptosis (GO:0097194)	177	20	6.74	+	2.97	3.99e-05	0.00717
apoptotic signaling pathway (GO:0097190)	177	20	6.74	+	2.97	3.99e-05	0.00652
RNA processing (GO:0006396)	233	25	8.87	+	2.82	1.03e-05	0.00309
chromosome organization (GO:0051276)	199	20	7.57	+	2.64	0.000173	0.0208
plasma membrane bounded cell projection organization (GO:0120036)	203	20	7.73	+	2.59	0.000221	0.0248
plasma membrane bounded cell projection assembly (GO:0120031)	203	20	7.73	+	2.59	0.000221	0.0233
cell projection organization (GO:0030030)	204	20	7.76	+	2.58	0.000234	0.0221
apoptotic process (GO:0006915)	321	27	12.22	+	2.21	0.000251	0.0226
programmed cell death (GO:0012501)	327	27	12.44	+	2.17	0.000467	0.0349
cell death (GO:0008219)	342	27	13.01	+	2.07	0.000663	0.0476
organelle organization (GO:0006996)	771	51	29.34	+	1.74	0.000284	0.0243
signal transduction (GO:0007165)	1685	37	64.12	-	0.58	0.00023	0.0229
immune system process (GO:0002376)	620	6	23.59	-	0.25	3.35e-05	0.00859
immune response (GO:0006955)	350	1	13.32	-	0.08	4.35e-05	0.00601
enzyme linked receptor protein signaling pathway (GO:0007167)	238	0	9.06	-	< 0.01	0.000326	0.0266
sensory perception of chemical stimulus (GO:0007606)	224	0	8.52	-	< 0.01	0.000457	0.0357

### Sheet: NFE
Analysis Type:	PANTHER Overrepresentation Test
Annotation Version and Release Date:	PANTHER version 14.1 Released 2019-03-12
Analyzed List:	genes.txt (Homo sapiens)
Reference List:	Homo sapiens (all genes in database)
Test Type:	FISHER
Correction:	FDR
PANTHER GO-Slim Biological Process	Homo sapiens - REFLIST (20996)	genes.txt (422)	genes.txt (expected)	genes.txt (over/under)	genes.txt (fold Enrichment)	genes.txt (raw P-value)	genes.txt (FDR)
negative regulation of actin filament polymerization (GO:0030837)	20	6	0.4	+	14.93	9.31e-06	0.00139
maintenance of location (GO:0051235)	35	7	0.7	+	9.95	1.63e-05	0.00195
negative regulation of organelle organization (GO:0010639)	40	6	0.8	+	7.46	0.000271	0.0174
negative regulation of cellular component organization (GO:0051129)	41	6	0.82	+	7.28	0.000306	0.0183
cytoplasmic translation (GO:0002181)	44	6	0.88	+	6.78	0.000431	0.0221
cytokinesis (GO:0000910)	81	10	1.63	+	6.14	1.23e-05	0.0017
cell division (GO:0051301)	83	10	1.67	+	5.99	1.49e-05	0.00191
actin polymerization or depolymerization (GO:0008154)	66	7	1.33	+	5.28	0.000584	0.0283
exocytosis (GO:0006887)	66	7	1.33	+	5.28	0.000584	0.0276
regulation of cell motility (GO:2000145)	76	8	1.53	+	5.24	0.000251	0.018
modification-dependent protein catabolic process (GO:0019941)	76	8	1.53	+	5.24	0.000251	0.0173
RNA splicing (GO:0008380)	176	18	3.54	+	5.09	6.14e-08	2.2e-05
regulation of cell migration (GO:0030334)	70	7	1.41	+	4.98	0.000806	0.0371
mRNA splicing, via spliceosome (GO:0000398)	164	16	3.3	+	4.85	5.96e-07	0.000153
regulation of cellular component movement (GO:0051270)	82	8	1.65	+	4.85	0.000402	0.0226
RNA splicing, via transesterification reactions with bulged adenosine as nucleophile (GO:0000377)	164	16	3.3	+	4.85	5.96e-07	0.000134
receptor-mediated endocytosis (GO:0006898)	103	10	2.07	+	4.83	8.09e-05	0.00765
RNA splicing, via transesterification reactions (GO:0000375)	165	16	3.32	+	4.82	6.42e-07	0.000128
RNA processing (GO:0006396)	233	20	4.68	+	4.27	1.63e-07	4.87e-05
chromatin organization (GO:0006325)	142	11	2.85	+	3.85	0.000233	0.0174
peptidyl-amino acid modification (GO:0018193)	184	12	3.7	+	3.24	0.000537	0.0268
formation of translation initiation ternary complex (GO:0001677)	217	14	4.36	+	3.21	0.000211	0.0189
translational termination (GO:0006415)	217	14	4.36	+	3.21	0.000211	0.018
translational elongation (GO:0006414)	217	14	4.36	+	3.21	0.000211	0.0172
endocytosis (GO:0006897)	314	19	6.31	+	3.01	3.78e-05	0.00377
translation (GO:0006412)	253	15	5.09	+	2.95	0.0003	0.0186
cellular protein localization (GO:0034613)	853	50	17.14	+	2.92	4.54e-11	8.16e-08
cellular macromolecule localization (GO:0070727)	857	50	17.22	+	2.9	5.31e-11	4.77e-08
intracellular protein transport (GO:0006886)	714	40	14.35	+	2.79	1.5e-08	6.74e-06
cellular localization (GO:0051641)	934	51	18.77	+	2.72	3.08e-10	1.84e-07
cellular protein modification process (GO:0006464)	907	40	18.23	+	2.19	6.18e-06	0.00101
cellular protein metabolic process (GO:0044267)	998	41	20.06	+	2.04	2.71e-05	0.00305
cellular macromolecule metabolic process (GO:0044260)	1001	41	20.12	+	2.04	2.81e-05	0.00297
vesicle-mediated transport (GO:0016192)	643	26	12.92	+	2.01	0.000991	0.0424
organelle organization (GO:0006996)	771	31	15.5	+	2	0.000381	0.0221
establishment of localization (GO:0051234)	1255	44	25.22	+	1.74	0.000423	0.023
transport (GO:0006810)	1255	44	25.22	+	1.74	0.000423	0.0224
localization (GO:0051179)	2059	72	41.38	+	1.74	5.12e-06	0.00092
cellular component organization (GO:0016043)	1723	55	34.63	+	1.59	0.000899	0.0404
gene expression (GO:0010467)	1842	58	37.02	+	1.57	0.00094	0.0412
macromolecule metabolic process (GO:0043170)	2419	75	48.62	+	1.54	0.000214	0.0167
Unclassified (UNCLASSIFIED)	10588	175	212.81	-	0.82	0.000269	0.0179

### Sheet: SAS
Analysis Type:	PANTHER Overrepresentation Test
Annotation Version and Release Date:	PANTHER version 14.1 Released 2019-03-12
Analyzed List:	genes.txt (Homo sapiens)
Reference List:	Homo sapiens (all genes in database)
Test Type:	FISHER
Correction:	FDR
PANTHER GO-Slim Biological Process	Homo sapiens - REFLIST (20996)	genes.txt (230)	genes.txt (expected)	genes.txt (over/under)	genes.txt (fold Enrichment)	genes.txt (raw P-value)	genes.txt (FDR)
positive regulation of ATPase activity (GO:0032781)	3	2	0.03	+	60.86	0.00114	0.0489
ribose phosphate biosynthetic process (GO:0046390)	5	3	0.05	+	54.77	6.76e-05	0.00639
purine nucleotide biosynthetic process (GO:0006164)	6	3	0.07	+	45.64	0.000101	0.00903
positive regulation of translational initiation (GO:0045948)	10	3	0.11	+	27.39	0.000331	0.0192
negative regulation of RNA metabolic process (GO:0051253)	12	3	0.13	+	22.82	0.000519	0.0282
purine nucleotide metabolic process (GO:0006163)	13	3	0.14	+	21.07	0.000634	0.0316
positive regulation of translation (GO:0045727)	21	4	0.23	+	17.39	0.000142	0.0106
mRNA cis splicing, via spliceosome (GO:0045292)	23	4	0.25	+	15.88	0.000194	0.0129
positive regulation of macromolecule biosynthetic process (GO:0010557)	32	4	0.35	+	11.41	0.000603	0.0309
regulation of alternative mRNA splicing, via spliceosome (GO:0000381)	42	5	0.46	+	10.87	0.000151	0.0109
alternative mRNA splicing, via spliceosome (GO:0000380)	42	5	0.46	+	10.87	0.000151	0.0105
regulation of RNA metabolic process (GO:0051252)	85	8	0.93	+	8.59	7.77e-06	0.00155
protein polyubiquitination (GO:0000209)	64	6	0.7	+	8.56	0.000111	0.0091
actin polymerization or depolymerization (GO:0008154)	66	6	0.72	+	8.3	0.00013	0.0102
actin filament polymerization (GO:0030041)	59	5	0.65	+	7.74	0.000648	0.0315
regulation of mRNA processing (GO:0050684)	62	5	0.68	+	7.36	0.0008	0.0368
modification-dependent protein catabolic process (GO:0019941)	76	6	0.83	+	7.21	0.000267	0.0171
regulation of mRNA metabolic process (GO:1903311)	65	5	0.71	+	7.02	0.000977	0.0438
RNA splicing (GO:0008380)	176	12	1.93	+	6.22	1.05e-06	0.00188
mRNA splicing, via spliceosome (GO:0000398)	164	11	1.8	+	6.12	3.44e-06	0.00103
RNA splicing, via transesterification reactions with bulged adenosine as nucleophile (GO:0000377)	164	11	1.8	+	6.12	3.44e-06	0.000882
RNA splicing, via transesterification reactions (GO:0000375)	165	11	1.81	+	6.09	3.63e-06	0.000816
RNA processing (GO:0006396)	233	13	2.55	+	5.09	3.08e-06	0.0011
protein modification by small protein conjugation or removal (GO:0070647)	217	12	2.38	+	5.05	8.07e-06	0.00145
protein modification by small protein conjugation (GO:0032446)	217	12	2.38	+	5.05	8.07e-06	0.00132
protein ubiquitination (GO:0016567)	200	11	2.19	+	5.02	2.03e-05	0.0028
actin filament organization (GO:0007015)	130	7	1.42	+	4.92	0.000748	0.0353
proteolysis involved in cellular protein catabolic process (GO:0051603)	253	12	2.77	+	4.33	3.45e-05	0.00413
cellular protein catabolic process (GO:0044257)	255	12	2.79	+	4.3	3.71e-05	0.00416
protein catabolic process (GO:0030163)	289	13	3.17	+	4.11	2.76e-05	0.00354
regulation of nucleobase-containing compound metabolic process (GO:0019219)	180	8	1.97	+	4.06	0.00106	0.0462
macromolecule catabolic process (GO:0009057)	300	13	3.29	+	3.96	4e-05	0.00422
cellular protein modification process (GO:0006464)	907	28	9.94	+	2.82	1.17e-06	0.00105
cellular protein metabolic process (GO:0044267)	998	29	10.93	+	2.65	2.38e-06	0.00143
cellular macromolecule metabolic process (GO:0044260)	1001	29	10.97	+	2.64	2.52e-06	0.00113
organelle organization (GO:0006996)	771	22	8.45	+	2.6	5.53e-05	0.00552
cellular protein localization (GO:0034613)	853	22	9.34	+	2.35	0.000285	0.0177
cellular macromolecule localization (GO:0070727)	857	22	9.39	+	2.34	0.000297	0.0178
cellular localization (GO:0051641)	934	23	10.23	+	2.25	0.000333	0.0187
macromolecule metabolic process (GO:0043170)	2419	47	26.5	+	1.77	0.000108	0.00922
cellular process (GO:0009987)	6070	91	66.49	+	1.37	0.000573	0.0303
Unclassified (UNCLASSIFIED)	10588	83	115.99	-	0.72	1.48e-05	0.00222

### Sheet: EAS
Analysis Type:	PANTHER Overrepresentation Test
Annotation Version and Release Date:	PANTHER version 14.1 Released 2019-03-12
Analyzed List:	genes.txt (Homo sapiens)
Reference List:	Homo sapiens (all genes in database)
Test Type:	FISHER
Correction:	FDR
PANTHER GO-Slim Biological Process	Homo sapiens - REFLIST (20996)	genes.txt (203)	genes.txt (expected)	genes.txt (over/under)	genes.txt (fold Enrichment)	genes.txt (raw P-value)	genes.txt (FDR)
positive regulation of translational initiation (GO:0045948)	10	3	0.1	+	31.03	0.000231	0.0259
negative regulation of RNA metabolic process (GO:0051253)	12	3	0.12	+	25.86	0.000362	0.0342
negative regulation of apoptotic process (GO:0043066)	71	6	0.69	+	8.74	9.65e-05	0.0116
regulation of apoptotic process (GO:0042981)	147	11	1.42	+	7.74	3.73e-07	7.45e-05
regulation of programmed cell death (GO:0043067)	163	12	1.58	+	7.61	1.29e-07	5.77e-05
regulation of cell death (GO:0010941)	166	12	1.6	+	7.48	1.55e-07	5.56e-05
protein deubiquitination (GO:0016579)	86	6	0.83	+	7.22	0.000258	0.0272
bleb assembly (GO:0032060)	177	12	1.71	+	7.01	2.97e-07	8.88e-05
execution phase of apoptosis (GO:0097194)	177	12	1.71	+	7.01	2.97e-07	7.61e-05
apoptotic signaling pathway (GO:0097190)	177	12	1.71	+	7.01	2.97e-07	6.66e-05
protein modification by small protein removal (GO:0070646)	94	6	0.91	+	6.6	0.000404	0.0363
chromatin organization (GO:0006325)	142	9	1.37	+	6.56	1.55e-05	0.00214
plasma membrane bounded cell projection organization (GO:0120036)	203	12	1.96	+	6.11	1.17e-06	0.00021
plasma membrane bounded cell projection assembly (GO:0120031)	203	12	1.96	+	6.11	1.17e-06	0.000191
cell projection organization (GO:0030030)	204	12	1.97	+	6.08	1.23e-06	0.000184
apoptotic process (GO:0006915)	321	17	3.1	+	5.48	3.04e-08	5.46e-05
programmed cell death (GO:0012501)	327	17	3.16	+	5.38	3.92e-08	3.52e-05
chromosome organization (GO:0051276)	199	10	1.92	+	5.2	3.51e-05	0.0045
cell death (GO:0008219)	342	17	3.31	+	5.14	7.28e-08	4.36e-05
protein metabolic process (GO:0019538)	360	12	3.48	+	3.45	0.000261	0.0261
