## Supplementary File 4b for "Invariant Genes in Human Genomes"

### Sheet: AFR
Analysis Type:	PANTHER Overrepresentation Test
Annotation Version and Release Date:	PANTHER version 14.1 Released 2019-03-12
Analyzed List:	genes.txt (Homo sapiens)
Reference List:	Homo sapiens (all genes in database)
Test Type:	FISHER
Correction:	FDR
PANTHER GO-Slim Molecular Function	Homo sapiens - REFLIST (20996)	genes.txt (230)	genes.txt (expected)	genes.txt (over/under)	genes.txt (fold Enrichment)	genes.txt (raw P-value)	genes.txt (FDR)
phosphatase inhibitor activity (GO:0019212)	20	6	0.22	+	27.39	2.91e-07	2.94e-05
translation initiation factor activity (GO:0003743)	38	5	0.42	+	12.01	9.84e-05	0.00552
enzyme inhibitor activity (GO:0004857)	55	7	0.6	+	11.62	4.74e-06	0.000342
ubiquitin protein ligase binding (GO:0031625)	34	4	0.37	+	10.74	0.000742	0.0221
ubiquitin-like protein conjugating enzyme activity (GO:0061650)	100	9	1.1	+	8.22	2.93e-06	0.000247
unfolded protein binding (GO:0051082)	64	5	0.7	+	7.13	0.000915	0.0257
GTP binding (GO:0005525)	111	7	1.22	+	5.76	0.000305	0.0118
purine ribonucleoside binding (GO:0032550)	111	7	1.22	+	5.76	0.000305	0.011
ribonucleoside binding (GO:0032549)	111	7	1.22	+	5.76	0.000305	0.0103
nucleoside binding (GO:0001882)	111	7	1.22	+	5.76	0.000305	0.00962
structural constituent of ribosome (GO:0003735)	128	8	1.4	+	5.71	0.000121	0.00553
RNA binding (GO:0003723)	558	27	6.11	+	4.42	2.52e-10	1.27e-07
structural molecule activity (GO:0005198)	495	16	5.42	+	2.95	0.000154	0.00646
nucleic acid binding (GO:0003676)	1649	44	18.06	+	2.44	4.84e-08	8.14e-06
heterocyclic compound binding (GO:1901363)	1738	44	19.04	+	2.31	2.24e-07	2.82e-05
binding (GO:0005488)	5173	99	56.67	+	1.75	1.28e-09	3.22e-07
protein binding (GO:0005515)	2772	52	30.37	+	1.71	0.000118	0.00596
Unclassified (UNCLASSIFIED)	11177	89	122.44	-	0.73	1.39e-05	0.000878

### Sheet: AMR
Analysis Type:	PANTHER Overrepresentation Test
Annotation Version and Release Date:	PANTHER version 14.1 Released 2019-03-12
Analyzed List:	genes.txt (Homo sapiens)
Reference List:	Homo sapiens (all genes in database)
Test Type:	FISHER
Correction:	FDR
PANTHER GO-Slim Molecular Function	Homo sapiens - REFLIST (20996)	genes.txt (418)	genes.txt (expected)	genes.txt (over/under)	genes.txt (fold Enrichment)	genes.txt (raw P-value)	genes.txt (FDR)
receptor inhibitor activity (GO:0030547)	25	7	0.5	+	14.06	2.27e-06	0.000382
translation initiation factor activity (GO:0003743)	38	6	0.76	+	7.93	0.000201	0.00635
ubiquitin protein ligase binding (GO:0031625)	34	5	0.68	+	7.39	0.000922	0.0259
ubiquitin-like protein conjugating enzyme activity (GO:0061650)	100	13	1.99	+	6.53	3.25e-07	8.22e-05
translation regulator activity (GO:0045182)	39	5	0.78	+	6.44	0.00161	0.0427
GTP binding (GO:0005525)	111	12	2.21	+	5.43	5.34e-06	0.000539
purine ribonucleoside binding (GO:0032550)	111	12	2.21	+	5.43	5.34e-06	0.000449
ribonucleoside binding (GO:0032549)	111	12	2.21	+	5.43	5.34e-06	0.000385
nucleoside binding (GO:0001882)	111	12	2.21	+	5.43	5.34e-06	0.000337
structural constituent of ribosome (GO:0003735)	128	12	2.55	+	4.71	2.01e-05	0.000923
organic cyclic compound binding (GO:0097159)	191	13	3.8	+	3.42	0.000198	0.00665
RNA binding (GO:0003723)	558	36	11.11	+	3.24	2.12e-09	1.07e-06
ubiquitin-like protein transferase activity (GO:0019787)	307	19	6.11	+	3.11	2.49e-05	0.00105
ubiquitin-protein transferase activity (GO:0004842)	243	15	4.84	+	3.1	0.00018	0.0065
GTPase activity (GO:0003924)	384	23	7.64	+	3.01	5.89e-06	0.000331
nucleic acid binding (GO:0003676)	1649	59	32.83	+	1.8	1.57e-05	0.000793
heterocyclic compound binding (GO:1901363)	1738	60	34.6	+	1.73	3.74e-05	0.00145
binding (GO:0005488)	5173	146	102.99	+	1.42	3.3e-06	0.000417
oxidoreductase activity (GO:0016491)	527	1	10.49	-	0.1	0.000625	0.0186

### Sheet: FIN
Analysis Type:	PANTHER Overrepresentation Test
Annotation Version and Release Date:	PANTHER version 14.1 Released 2019-03-12
Analyzed List:	genes.txt (Homo sapiens)
Reference List:	Homo sapiens (all genes in database)
Test Type:	FISHER
Correction:	FDR
PANTHER GO-Slim Molecular Function	Homo sapiens - REFLIST (20996)	genes.txt (799)	genes.txt (expected)	genes.txt (over/under)	genes.txt (fold Enrichment)	genes.txt (raw P-value)	genes.txt (FDR)
receptor inhibitor activity (GO:0030547)	25	10	0.95	+	10.51	3.31e-07	0.000167
phosphatase inhibitor activity (GO:0019212)	20	6	0.76	+	7.88	0.000292	0.0369
RNA binding (GO:0003723)	558	46	21.23	+	2.17	4.37e-06	0.0011
nucleic acid binding (GO:0003676)	1649	92	62.75	+	1.47	0.000402	0.0406
catalytic activity (GO:0003824)	4490	120	170.87	-	0.7	7.98e-06	0.00134

### Sheet: NFE
Analysis Type:	PANTHER Overrepresentation Test
Annotation Version and Release Date:	PANTHER version 14.1 Released 2019-03-12
Analyzed List:	genes.txt (Homo sapiens)
Reference List:	Homo sapiens (all genes in database)
Test Type:	FISHER
Correction:	FDR
PANTHER GO-Slim Molecular Function	Homo sapiens - REFLIST (20996)	genes.txt (422)	genes.txt (expected)	genes.txt (over/under)	genes.txt (fold Enrichment)	genes.txt (raw P-value)	genes.txt (FDR)
structural constituent of ribosome (GO:0003735)	128	20	2.57	+	7.77	1.34e-11	6.77e-09
ubiquitin protein ligase binding (GO:0031625)	34	5	0.68	+	7.32	0.000962	0.0347
ubiquitin-like protein conjugating enzyme activity (GO:0061650)	100	14	2.01	+	6.97	5.59e-08	5.65e-06
structural molecule activity (GO:0005198)	495	36	9.95	+	3.62	1.31e-10	3.3e-08
ubiquitin-protein transferase activity (GO:0004842)	243	16	4.88	+	3.28	6.06e-05	0.0034
ubiquitin-like protein transferase activity (GO:0019787)	307	20	6.17	+	3.24	8.67e-06	0.00073
RNA binding (GO:0003723)	558	35	11.22	+	3.12	8.97e-09	1.51e-06
GTPase activity (GO:0003924)	384	21	7.72	+	2.72	6.03e-05	0.0038
nucleic acid binding (GO:0003676)	1649	57	33.14	+	1.72	8.25e-05	0.00417
heterocyclic compound binding (GO:1901363)	1738	57	34.93	+	1.63	0.000349	0.016
binding (GO:0005488)	5173	155	103.97	+	1.49	5.31e-08	6.7e-06
protein binding (GO:0005515)	2772	81	55.71	+	1.45	0.000638	0.0269
Unclassified (UNCLASSIFIED)	11177	182	224.65	-	0.81	4.16e-05	0.003
oxidoreductase activity (GO:0016491)	527	1	10.59	-	0.09	0.000642	0.0249

### Sheet: SAS
Analysis Type:	PANTHER Overrepresentation Test
Annotation Version and Release Date:	PANTHER version 14.1 Released 2019-03-12
Analyzed List:	genes.txt (Homo sapiens)
Reference List:	Homo sapiens (all genes in database)
Test Type:	FISHER
Correction:	FDR
PANTHER GO-Slim Molecular Function	Homo sapiens - REFLIST (20996)	genes.txt (230)	genes.txt (expected)	genes.txt (over/under)	genes.txt (fold Enrichment)	genes.txt (raw P-value)	genes.txt (FDR)
ubiquitin protein ligase binding (GO:0031625)	34	6	0.37	+	16.11	4.28e-06	0.000432
ubiquitin-like protein conjugating enzyme activity (GO:0061650)	100	13	1.1	+	11.87	2.98e-10	1.51e-07
translation regulator activity (GO:0045182)	39	4	0.43	+	9.36	0.00119	0.0501
structural constituent of ribosome (GO:0003735)	128	9	1.4	+	6.42	1.9e-05	0.0012
GTP binding (GO:0005525)	111	6	1.22	+	4.93	0.00175	0.0588
purine ribonucleoside binding (GO:0032550)	111	6	1.22	+	4.93	0.00175	0.0551
ribonucleoside binding (GO:0032549)	111	6	1.22	+	4.93	0.00175	0.0518
nucleoside binding (GO:0001882)	111	6	1.22	+	4.93	0.00175	0.049
ubiquitin-protein transferase activity (GO:0004842)	243	13	2.66	+	4.88	4.75e-06	0.0004
ubiquitin-like protein transferase activity (GO:0019787)	307	16	3.36	+	4.76	5.22e-07	6.59e-05
RNA binding (GO:0003723)	558	26	6.11	+	4.25	1.19e-09	3e-07
ubiquitin-like protein-specific protease activity (GO:0019783)	151	7	1.65	+	4.23	0.00171	0.0618
GTPase activity (GO:0003924)	384	12	4.21	+	2.85	0.00135	0.0524
structural molecule activity (GO:0005198)	495	15	5.42	+	2.77	0.000476	0.0219
nucleic acid binding (GO:0003676)	1649	39	18.06	+	2.16	6.36e-06	0.000459
heterocyclic compound binding (GO:1901363)	1738	39	19.04	+	2.05	2.04e-05	0.00115
binding (GO:0005488)	5173	92	56.67	+	1.62	3.18e-07	5.36e-05
Unclassified (UNCLASSIFIED)	11177	93	122.44	-	0.76	0.000142	0.00717

### Sheet: EAS
Analysis Type:	PANTHER Overrepresentation Test
Annotation Version and Release Date:	PANTHER version 14.1 Released 2019-03-12
Analyzed List:	genes.txt (Homo sapiens)
Reference List:	Homo sapiens (all genes in database)
Test Type:	FISHER
Correction:	FDR
PANTHER GO-Slim Molecular Function	Homo sapiens - REFLIST (20996)	genes.txt (203)	genes.txt (expected)	genes.txt (over/under)	genes.txt (fold Enrichment)	genes.txt (raw P-value)	genes.txt (FDR)
phosphatase inhibitor activity (GO:0019212)	20	5	0.19	+	25.86	3.48e-06	0.00088
receptor inhibitor activity (GO:0030547)	25	6	0.24	+	24.82	4.32e-07	0.000218
enzyme inhibitor activity (GO:0004857)	55	6	0.53	+	11.28	2.57e-05	0.00432
translation regulator activity (GO:0045182)	39	4	0.38	+	10.61	0.000752	0.0475
ubiquitin-like protein conjugating enzyme activity (GO:0061650)	100	7	0.97	+	7.24	7.73e-05	0.00976
thiol-dependent ubiquitin-specific protease activity (GO:0004843)	88	6	0.85	+	7.05	0.00029	0.0293
thiol-dependent ubiquitinyl hydrolase activity (GO:0036459)	88	6	0.85	+	7.05	0.00029	0.0244
ubiquitin-protein transferase activity (GO:0004842)	243	9	2.35	+	3.83	0.000751	0.0542
