## Supplementary File 4c for "Invariant Genes in Human Genomes"

### Sheet: AFR
Analysis Type:	PANTHER Overrepresentation Test
Annotation Version and Release Date:	PANTHER version 14.1 Released 2019-03-12
Analyzed List:	genes.txt (Homo sapiens)
Reference List:	Homo sapiens (all genes in database)
Test Type:	FISHER
Correction:	FDR
PANTHER Pathways	Homo sapiens - REFLIST (20996)	genes.txt (230)	genes.txt (expected)	genes.txt (over/under)	genes.txt (fold Enrichment)	genes.txt (raw P-value)	genes.txt (FDR)
Ubiquitin proteasome pathway (P00060)	64	8	0.7	+	11.41	1.11e-06	0.000182
Cytoskeletal regulation by Rho GTPase (P00016)	87	6	0.95	+	6.3	0.000527	0.0216
Huntington disease (P00029)	165	10	1.81	+	5.53	2.21e-05	0.00181
Integrin signalling pathway (P00034)	197	10	2.16	+	4.63	9.13e-05	0.00499
Unclassified (UNCLASSIFIED)	18383	184	201.38	-	0.91	0.00124	0.0407

### Sheet: AMR
Analysis Type:	PANTHER Overrepresentation Test
Annotation Version and Release Date:	PANTHER version 14.1 Released 2019-03-12
Analyzed List:	genes.txt (Homo sapiens)
Reference List:	Homo sapiens (all genes in database)
Test Type:	FISHER
Correction:	FDR
PANTHER Pathways	Homo sapiens - REFLIST (20996)	genes.txt (418)	genes.txt (expected)	genes.txt (over/under)	genes.txt (fold Enrichment)	genes.txt (raw P-value)	genes.txt (FDR)
Histamine H2 receptor mediated signaling pathway (P04386)	27	4	0.54	+	7.44	0.00297	0.0324
Beta3 adrenergic receptor signaling pathway (P04379)	28	4	0.56	+	7.18	0.00334	0.0342
Ubiquitin proteasome pathway (P00060)	64	9	1.27	+	7.06	1.22e-05	0.000664
Cytoskeletal regulation by Rho GTPase (P00016)	87	12	1.73	+	6.93	5.23e-07	8.57e-05
Enkephalin release (P05913)	55	6	1.09	+	5.48	0.0012	0.0164
Thyrotropin-releasing hormone receptor signaling pathway (P04394)	65	7	1.29	+	5.41	0.000508	0.0104
Ras Pathway (P04393)	74	7	1.47	+	4.75	0.00103	0.0154
Huntington disease (P00029)	165	14	3.28	+	4.26	1.19e-05	0.000979
EGF receptor signaling pathway (P00018)	138	11	2.75	+	4	0.00017	0.00466
Parkinson disease (P00049)	103	8	2.05	+	3.9	0.00151	0.0177
FGF signaling pathway (P00021)	120	9	2.39	+	3.77	0.000985	0.0162
CCKR signaling map (P06959)	257	17	5.12	+	3.32	3.03e-05	0.00124
Heterotrimeric G-protein signaling pathway-Gq alpha and Go alpha mediated pathway (P00027)	153	10	3.05	+	3.28	0.00141	0.0177
Inflammation mediated by chemokine and cytokine signaling pathway (P00031)	270	17	5.38	+	3.16	5.41e-05	0.00177
Integrin signalling pathway (P00034)	197	12	3.92	+	3.06	0.000872	0.0159
Unclassified (UNCLASSIFIED)	18383	339	365.98	-	0.93	0.000183	0.00429

### Sheet: FIN
Analysis Type:	PANTHER Overrepresentation Test
Annotation Version and Release Date:	PANTHER version 14.1 Released 2019-03-12
Analyzed List:	genes.txt (Homo sapiens)
Reference List:	Homo sapiens (all genes in database)
Test Type:	FISHER
Correction:	FDR
PANTHER Pathways	Homo sapiens - REFLIST (20996)	genes.txt (799)	genes.txt (expected)	genes.txt (over/under)	genes.txt (fold Enrichment)	genes.txt (raw P-value)	genes.txt (FDR)
CCKR signaling map (P06959)	257	34	9.78	+	3.48	2.7e-09	4.43e-07

### Sheet: NFE
Analysis Type:	PANTHER Overrepresentation Test
Annotation Version and Release Date:	PANTHER version 14.1 Released 2019-03-12
Analyzed List:	genes.txt (Homo sapiens)
Reference List:	Homo sapiens (all genes in database)
Test Type:	FISHER
Correction:	FDR
PANTHER Pathways	Homo sapiens - REFLIST (20996)	genes.txt (422)	genes.txt (expected)	genes.txt (over/under)	genes.txt (fold Enrichment)	genes.txt (raw P-value)	genes.txt (FDR)
Ubiquitin proteasome pathway (P00060)	64	10	1.29	+	7.77	1.85e-06	7.58e-05
Parkinson disease (P00049)	103	13	2.07	+	6.28	4.92e-07	4.03e-05
CCKR signaling map (P06959)	257	25	5.17	+	4.84	4.27e-10	7.01e-08
Huntington disease (P00029)	165	16	3.32	+	4.82	6.42e-07	3.51e-05
FGF signaling pathway (P00021)	120	11	2.41	+	4.56	5.82e-05	0.00191
Cytoskeletal regulation by Rho GTPase (P00016)	87	7	1.75	+	4	0.00258	0.047
EGF receptor signaling pathway (P00018)	138	11	2.77	+	3.97	0.000185	0.00433
Integrin signalling pathway (P00034)	197	13	3.96	+	3.28	0.000287	0.00588
Unclassified (UNCLASSIFIED)	18383	341	369.48	-	0.92	0.000105	0.00286

### Sheet: SAS
Analysis Type:	PANTHER Overrepresentation Test
Annotation Version and Release Date:	PANTHER version 14.1 Released 2019-03-12
Analyzed List:	genes.txt (Homo sapiens)
Reference List:	Homo sapiens (all genes in database)
Test Type:	FISHER
Correction:	FDR
PANTHER Pathways	Homo sapiens - REFLIST (20996)	genes.txt (230)	genes.txt (expected)	genes.txt (over/under)	genes.txt (fold Enrichment)	genes.txt (raw P-value)	genes.txt (FDR)
Tetrahydrofolate biosynthesis (P02742)	8	2	0.09	+	22.82	0.00497	0.0388
Ubiquitin proteasome pathway (P00060)	64	11	0.7	+	15.69	5.07e-10	8.32e-08
Endogenous cannabinoid signaling (P05730)	24	4	0.26	+	15.21	0.000224	0.0046
Heterotrimeric G-protein signaling pathway-rod outer segment phototransduction (P00028)	40	5	0.44	+	11.41	0.000123	0.00288
Histamine H2 receptor mediated signaling pathway (P04386)	27	3	0.3	+	10.14	0.00411	0.0355
Enkephalin release (P05913)	55	6	0.6	+	9.96	5.12e-05	0.00168
Beta3 adrenergic receptor signaling pathway (P04379)	28	3	0.31	+	9.78	0.00451	0.037
GABA-B receptor II signaling (P05731)	38	4	0.42	+	9.61	0.00109	0.0149
Thyrotropin-releasing hormone receptor signaling pathway (P04394)	65	6	0.71	+	8.43	0.000121	0.0033
Cytoskeletal regulation by Rho GTPase (P00016)	87	8	0.95	+	8.39	9.1e-06	0.000373
5HT4 type receptor mediated signaling pathway (P04376)	33	3	0.36	+	8.3	0.00689	0.0452
5HT1 type receptor mediated signaling pathway (P04373)	46	4	0.5	+	7.94	0.00209	0.0215
Metabotropic glutamate receptor group II pathway (P00040)	47	4	0.51	+	7.77	0.00225	0.0217
Dopamine receptor mediated signaling pathway (P05912)	59	5	0.65	+	7.74	0.000648	0.0118
Huntington disease (P00029)	165	11	1.81	+	6.09	3.63e-06	0.000199
Muscarinic acetylcholine receptor 1 and 3 signaling pathway (P00042)	60	4	0.66	+	6.09	0.00513	0.0383
Muscarinic acetylcholine receptor 2 and 4 signaling pathway (P00043)	63	4	0.69	+	5.8	0.00604	0.0431
5HT2 type receptor mediated signaling pathway (P04374)	67	4	0.73	+	5.45	0.0074	0.0467
Parkinson disease (P00049)	103	6	1.13	+	5.32	0.00121	0.0153
FGF signaling pathway (P00021)	120	6	1.31	+	4.56	0.00254	0.0231
Heterotrimeric G-protein signaling pathway-Gq alpha and Go alpha mediated pathway (P00027)	153	7	1.68	+	4.18	0.00184	0.0201
Integrin signalling pathway (P00034)	197	8	2.16	+	3.71	0.00183	0.0214
CCKR signaling map (P06959)	257	10	2.82	+	3.55	0.000698	0.0114
Wnt signaling pathway (P00057)	318	11	3.48	+	3.16	0.000973	0.0145
Gonadotropin-releasing hormone receptor pathway (P06664)	297	9	3.25	+	2.77	0.00636	0.0435
Unclassified (UNCLASSIFIED)	18383	172	201.38	-	0.85	1.9e-07	1.56e-05

### Sheet: EAS
Analysis Type:	PANTHER Overrepresentation Test
Annotation Version and Release Date:	PANTHER version 14.1 Released 2019-03-12
Analyzed List:	genes.txt (Homo sapiens)
Reference List:	Homo sapiens (all genes in database)
Test Type:	FISHER
Correction:	FDR
PANTHER Pathways	Homo sapiens - REFLIST (20996)	genes.txt (203)	genes.txt (expected)	genes.txt (over/under)	genes.txt (fold Enrichment)	genes.txt (raw P-value)	genes.txt (FDR)
Ubiquitin proteasome pathway (P00060)	64	7	0.62	+	11.31	5.27e-06	0.000864
